# A stretching mechanism evokes mechano-electrical transduction in auditory chordotonal neurons

**DOI:** 10.1101/2025.06.27.662008

**Authors:** Atitheb Chaiyasitdhi, Manuela Nowotny, Marcel Van der Heijden, Benjamin Warren

## Abstract

Insects’ sound and vibration detection including proprioception rely on the scolopidium—a mechanosensory unit enclosing the sensory cilium of chordotonal organ neurons. The cilium, enclosed by a scolopale cell, contains mechanosensitive ion channels with the ciliary tip embedded in a cap. Despite knowledge of the scolopidial structure in multiple insects, the mechanism by which mechanical force elicits transduction remains speculative. We examined scolopidia in the auditory Müller’s organ of the desert locust and present a comprehensive three-dimensional (3D) ultrastructure of a scolopidium using Focused Ion Beam Scanning Electron Microscopy (FIB-SEM). Next, we characterised sound-evoked motions of Müller’s organ and the scolopidium using Optical Coherence Tomography (OCT) and high-speed light microscopy. Finally, we measured transduction currents via patch clamp electrophysiology during mechanical stimulation of individual scolopidia. By combining ultrastructure, sound-evoked motions, and transduction current recordings, our finding suggests that the scolopidium is activated best by stretch along the ciliary axis.
