## Supplementary material for "A stretching mechanism evokes mechano-electrical transduction in auditory chordotonal neurons": Source Data Figure 3

### Sheet: Fig. 3c - Amplitude
	OCT analysis							Amplitude: Unit = (dB relaitve to 1 nm) @ FreqStim
	Date	Experiment	.Vibes Filename	Remarks	Orientation	Ear	Freq(kHz)	1.0155	1.14625	1.36875	1.51975	1.68525	1.80875	1.959	2.12575	2.3555	2.47375	2.6565	2.86725	2.9955	3.18875	3.31025	3.48025	3.6925	3.83175	3.99075	4.17925	4.30875	4.53975	4.695	4.802	5.001
	2023-11-09	Schisto004	v5_11_105.vibes		Flat	1		11.7542	5.43683	5.75603	-5.03624	-9.62972	-6.19608	-6.0206	-8.17871	0.340667	-4.43697	-6.55804	-11.3727	-9.11864	-8.40433	-5.51448	-1.31003	2.79758	4.76092	8.266	7.27224	-0.354575	-4.2934	-10.752	-12.3958	-15.391
	Date	Experiment	.Vibes Filename				Freq(kHz)	1	1.2695	1.57825	1.9505	2.28225	2.6085	2.93725	3.34775	3.60125	3.912	4.2545	4.5705	4.9705	5.23325
	2023-11-10	Schisto005	lamev6_9_105.vibes		Flat	2		12.8888	4.0824	-1.31003	-8.63597	-3.09804	-14.4249	-13.9794	-4.73144	-0.0872961	8.1308	4.13652	-2.04746	-17.7211	-14.8945
	2023-11-10	Schisto005	viblong3_16_Data_1.vibes		Flat	3		2.07607	2.92256	7.60422	4.91025	-2.61537	-7.53501	-7.33063	-5.35212	2.21179	3.28706	-3.09804	-8.63597	-20.9151	-20
	2023-11-11	Schisto006	longv1_16_80		Flat	4		26.7532	14.5019	14.1684	14.0314	14.7597	13.7862	9.57133	17.6846	21.3191	15.2235	4.95947	-5.03624	-11.7005	-4.8825
							Mean	13.906	7.16895	6.82087	3.43522	3.01545	-2.72459	-3.9129	2.53367	7.81452	8.88046	1.99931	-5.23989	-16.7789	-13.259
							Std	10.1	5.20675	6.34328	9.31249	8.30681	12.0089	9.91362	10.7163	9.59517	4.90179	3.62	2.6936	3.82039	6.27911
	Date	Experiment	.Vibes Filename				Freq(kHz)	1.02	1.191	1.288	1.441	1.641	1.789	1.933	2.13201	2.29101	2.43801	2.61401	2.69801	2.87101	3.09001	3.24801	3.33501	3.51001	3.67701	3.87201	4.03601
	2024-04-01	Locust1Ear1	alongLM_mscan_2.vibes	Old prep	Side	1		NaN	NaN	NaN	NaN	NaN	NaN	NaN	NaN	NaN	NaN	NaN	NaN	NaN	NaN	NaN	NaN	NaN	NaN	NaN	NaN
			alongLM_mscan_3.vibes		Side	1		NaN	NaN	NaN	NaN	NaN	NaN	NaN	NaN	NaN	NaN	NaN	NaN	NaN	NaN	NaN	NaN	NaN	NaN	NaN	NaN
			alongLM_mscan_4.vibes		Side	1		NaN	NaN	NaN	NaN	NaN	NaN	NaN	NaN	NaN	NaN	NaN	NaN	NaN	NaN	NaN	NaN	NaN	NaN	NaN	NaN
			locust1_ana4.vibes		Side	1		NaN	NaN	NaN	NaN	NaN	NaN	NaN	NaN	NaN	NaN	NaN	NaN	NaN	NaN	NaN	NaN	NaN	NaN	NaN	NaN
			locust1_mscan2.vibes		Side	1		NaN	NaN	NaN	NaN	NaN	NaN	NaN	NaN	NaN	NaN	NaN	NaN	NaN	NaN	NaN	NaN	NaN	NaN	NaN	NaN
	2024-04-02	Locust1Ear1	Locust1_Ear2_MaleLeftEar_AlongMV_mscan_4.vibes		Side	2		1.21396	12.8888	5.48316	-4.01319	11.3875	11.2696	4.24375	14.7756	9.74277	9.33735	-0.175478	0.98436	3.52183	-0.0872961	-1.61844	-3.8764	-9.37042	-13.5556	-10.1728	-11.7005
			Locust1_Ear2_MaleLeftEar_AlongMV_mscan_5.vibes	Zoom-in	Side	2		1.28916	13.4235	6.14992	-4.8825	11.364	10.8565	4.29688	13.962	9.74277	9.00498	-0.445528	1.21396	2.8603	-0.0872961	-1.41162	-3.60912	-9.62972	-11.3727	-10.752	-10.1728
		Locust2_Ear2	Locust2_Ear1_FemaleLeftEar_AlongMV_P5_Mscan_2.vibes		Side	3		18.4959	14.8702	11.5038	1.7981	7.71213	3.04577	16.0828	15.7492	7.60422	9.24796	6.14992	4.13652	5.66602	3.86249	0.0864275	-0.724243	2.5421	4.0824	-0.175478	1.1381
			Locust2_Ear1_FemaleRightEar_AlongMV_P5_Mscan_5.vibes	Zoom-in	Side	3		17.1948	13.7148	10.604	1.7981	7.04365	2.00741	15.2536	15.5195	7.23456	9.57133	5.80069	4.0824	4.60898	3.34635	-0.537443	-1.51441	1.7272	3.63687	-0.537443	1.06157
			Locust2_Ear2_FemaleLeftEar_mscan_1.vibes		Side	4		11.5498	7.1587	4.45433	-1.11035	0.340667	-4.15217	-2.61537	10.0485	12.1919	15.9315	15.6351	12.8691	9.30766	6.31941	3.04577	1.9382	3.34635	9.00498	5.75603	3.91799
			Locust2_Ear2_FemaleLeftEar_mscan_3.vibes	Zoom-in	Side	4		9.91089	5.15357	2.5421	-6.55804	-0.354575	-5.8486	-4.58296	7.67631	10.8814	15.358	14.8073	12.361	9.27786	5.43683	3.40523	2.34543	2.92256	9.06637	4.50619	2.34543
		Locust2_Ear1	Locust3_Ear1_MaleRightEar_AlongLM_mscan_1.vibes		Side	5		16.0418	9.77101	8.5627	-2.27019	1.43764	-1.61844	-0.175478	3.16725	8.266	7.12052	2.00741	-1.72372	-1.0122	1.1381	-2.38373	-5.35212	-4.15217	0.423786	-1.8303	-3.4785
			Locust3_Ear1_MaleRightEar_AlongLM_mscan_2.vibes	Zoom-in	Side	5		15.8057	8.8809	7.45824	-3.60912	1.1381	-3.4785	-2.27019	1.58362	8.33281	6.68908	2.98438	-0.630341	-0.264565	0.74853	-2.49877	-5.67993	-7.33063	-0.0872961	-2.97483	-5.35212
		Locust4_Ear1	Locst4_Ear1_MaleRightEar_AlongLM_mscan_1.vibes		Side	6		21.6557	12.9281	9.39644	0.98436	6.68908	10.8814	13.4235	18.392	15.6063	14.0658	13.2363	14.1002	12.4856	-4.15217	-1.11035	-0.354575	1.28916	6.48565	-1.51441	-2.85335
			Locst4_Ear1_MaleRightEar_AlongLM_mscan_2.vibes	Zoom-in	Side	6		19.8951	11.7317	7.34712	-2.15811	6.72919	10.1571	13.1983	17.9525	14.696	15.2686	13.6969	14.9638	13.6969	-2.97483	-1.41162	-0.354575	1.21396	7.12052	-1.20961	-3.8764
		Locust4_Ear2	Locust4_Ear2_MaleLeftEar_AlongLM_mscan_1.vibes		Side	7		18.9389	7.60422	8.19866	5.0084	13.3491	15.2985	14.0141	17.7411	15.7775	4.50619	3.80663	4.60898	5.66602	4.86076	1.06157	-0.354575	0.587676	-0.819172	-1.9382	0.90646
			Locust4_Ear2_MaleLeftEar_AlongLM_mscan_2.vibes	Zoom-in	Side	7		17.8974	6.48565	7.60422	4.40216	12.9084	15.3134	13.4604	17.9085	16.7896	5.05706	2.1442	3.52183	5.84512	4.76092	0.340667	-0.354575	0.0864275	-0.819172	-1.9382	1.06157
		Locust5_Ear1	Locust5_Ear1_MaleRightEar_AlongLM_mscan_1.vibes		Side	8		5.57507	8.59505	13.442	3.86249	13.7862	8.75501	10.5009	8.75501	12.5678	19.1904	16.0418	13.0643	11.1981	1.1381	1.28916	0.587676	5.75603	6.72919	-2.27019	-4.58296
			Locust5_Ear1_MaleRightEar_AlongLM_mscan_3.vibes	Zoom-in	Side	8		7.56796	9.42583	12.2557	2.1442	12.2979	6.48565	8.94316	8.49763	13.6969	19.7444	16.2449	13.2173	11.0777	2.1442	2.5421	1.36372	5.88932	6.06392	-4.43697	-5.51448
		Locust5_Ear2	Locust5_Ear2_MaleLeftEar_AlongLM_mscan_2.vibes		Side	8		19.9215	1.06157	-0.630341	-4.8825	6.88785	3.69383	9.21796	19.4441	18.3291	19.5086	15.1022	11.317	7.67631	-0.91515	-4.73144	-3.8764	5.9333	5.75603	-1.0122	-0.724243
	2024-04-03	Locust1_Ear1	Locust1_Ear1_FemaleRightEar_AlongLM_mscan_1.vibes		Side	9		-0.819172	-6.55804	0.423786	0.506117	0.0864275	-0.819172	-0.445528	3.75041	5.24902	7.67631	5.88932	4.60898	-2.49877	-0.91515	-1.11035	-2.49877	-3.8764	-2.27019	-7.53501	-1.0122
			Locust1_Ear1_FemaleRightEar_AlongLM_mscan_2.vibes		Side	9		-3.60912	-7.9588	0	-0.91515	-0.264565	-1.41162	-1.72372	2.92256	5.15357	7.71213	5.84512	4.45433	-3.4785	-2.04746	-0.91515	-3.60912	-5.03624	-2.61537	-9.11864	-8.63597
		Locust1_Ear2	Locust1_Ear2_FemaleLeftEar_AlongLM_mscan_2.vibes		Side	10		5.97706	6.06392	8.1648	6.23508	9.36695	7.92399	9.686	14.1514	12.9477	18.4025	15.2386	12.2557	5.05706	5.29636	-2.49877	-3.74173	7.60422	2.8603	-2.27019	1.7272
			Locust1_Ear2_FemaleLeftEar_AlongLM_mscan_4.vibes		Side	10		4.40216	5.20143	6.84845	4.95947	8.23239	7.8187	8.46492	12.6694	10.5009	17.5359	14.4855	11.9977	4.60898	5.34343	-1.51441	-4.58296	7.1587	2.21179	-3.22302	-0.264565
			Locust1_Ear2_FemaleLeftEar_Short_AlongLM_mscan_2.vibes		Side	10		21.2215	12.319	9.88309	7.9588	7.08217	9.12732	9.00498	21.2966	16.7896	17.0983	15.563	11.6866	8.72325	2.27887	9.54243	13.0835	6.72919	1.9382	-3.34982	0
			Locust1_Ear2_FemaleLeftEar_Short_AlongLM_mscan_3.vibes		Side	10		20.189	11.222	8.1308	6.48565	7.7478	8.72325	9.03573	21.1076	16.1236	17.8084	15.2835	11.1019	9.24796	2.00741	9.91089	13.3116	6.64877	1.7272	-3.34982	0
			Locust1_Ear2_FemaleLeftEar_Short_AlongLM_mscan_6.vibes		Side	10		19.7265	11.1742	8.23239	6.44439	7.71213	8.62728	8.5627	20.4155	15.4611	16.6118	13.6789	9.00498	9.12732	0.90646	8.78665	12.319	6.10703	1.65571	-2.97483	0.587676
		Locust2_Ear1	Locust2_Ear1_FemaleRightEar_Long_AlongLM_mscan_1.vibes		Side	11		22.232	22.117	11.222	9.15764	14.6639	9.42583	13.4049	14.7279	9.93859	15.4317	14.5671	13.7506	10.5268	4.1903	3.34635	3.46373	0.98436	-3.34982	-0.0872961	1.21396
			Locust2_Ear1_FemaleRightEar_Long_AlongLM_mscan_4.vibes		Side	11		13.6429	24.9595	20.4979	14.6156	8.81818	0.827854	0.90646	8.81818	11.8879	13.0643	8.46492	4.45433	9.27786	5.0084	4.34968	4.02794	5.39026	5.84512	5.80069	8.49763
			Locust2_Ear1_FemaleRightEar_Short_AlongLM_mscan_1.vibes		Side	11		3.86249	10.2109	11.0777	9.686	2.34543	6.92706	6.64877	7.99347	11.029	15.041	12.0195	6.9661	9.74277	5.24902	6.06392	6.06392	7.38432	8.1648	7.60422	8.19866
			Locust2_Ear1_FemaleRightEar_Short_AlongLM_mscan_2.vibes		Side	11		3.46373	9.12732	9.82723	9.06637	2.5421	6.92706	6.76913	7.53154	9.57133	14.5995	10.604	5.20143	9.24796	4.0824	6.14992	5.9333	7.23456	7.8187	7.71213	9.03573
		Locust3_Ear1	Locust3_Ear1_MaleRightEar_Long_AlongLM_mscan_1.vibes		Side	12		27.6619	12.465	-0.354575	2.1442	12.7897	10.9555	11.8657	16.0418	15.2235	18.2125	15.2536	14.3534	13.2552	4.91025	-4.43697	-4.73144	-0.630341	5.62067	-1.31003	-2.49877
			Locust3_Ear1_MaleRightEar_Long_AlongLM_mscan_2.vibes		Side	12		26.3152	11.5728	-4.8825	3.04577	12.9477	10.4749	11.029	14.3368	11.8213	16.9638	13.9096	13.4788	12.5062	3.16725	-5.35212	-5.19275	-2.15811	4.1903	-3.09804	-4.2934
			Locust3_Ear1_MaleRightEar_Short_AlongLM_mscan_1.vibes		Side	12		12.5882	11.8213	9.74277	-0.0872961	13.5521	12.8493	13.0449	16.9884	14.4362	15.8478	11.4342	11.9319	11.5038	-0.354575	-3.09804	-4.73144	-4.8825	-1.0122	-4.43697	-2.61537
			Locust3_Ear1_MaleRightEar_Short_AlongLM_mscan_2.vibes		Side	12		16.6884	10.7059	8.62728	4.0824	12.1276	11.5038	11.7766	15.2235	11.9539	13.5704	11.7317	11.5038	9.82723	-2.73354	-4.8825	-6.19608	-5.67993	-3.22302	-6.55804	-4.15217
		Locust3_Ear2	Locust3_Ear2_MaleLeftEar_Long_AlongLM_mscan_2.vibes		Side	13		12.8691	14.8073	14.823	3.57954	16.404	15.534	14.7439	14.6156	17.2187	22.0692	20.1635	17.4315	12.465	4.40216	-3.22302	-1.9382	1.7272	1.1381	-8.40433	-2.49877
			Locust3_Ear2_MaleLeftEar_Long_AlongLM_mscan_3.vibes		Side	13		11.4109	12.9672	13.6609	3.63687	16.5474	15.1175	14.1002	13.5521	14.5833	20.1293	17.6163	15.1022	10.7564	3.28706	-2.27019	-1.41162	1.36372	1.43764	-7.74432	-3.74173
			Locust3_Ear2_MaleLeftEar_Short_AlongLM_mscan_1.vibes		Side	13		12.8493	19.4162	19.3322	2.67078	12.3819	12.2979	12.6289	12.1276	12.2979	15.563	13.8569	11.1501	13.1028	2.07607	-8.63597	-10.4576	-6.93575	-4.58296	-11.7005	-6.19608
			Locust3_Ear2_MaleLeftEar_Short_AlongLM_mscan_3.vibes		Side	13		11.364	17.4896	17.9855	1.43764	11.9758	11.6866	12.0629	11.6185	9.77101	15.358	13.3863	10.9309	13.4604	2.1442	-3.8764	-8.63597	-6.37518	-2.85335	-5.03624	-4.2934
							Mean	13.0879	10.377	8.45926	2.50658	8.52282	7.2701	8.36934	12.9724	12.1593	14.0676	11.0597	9.10152	7.88445	2.1717	0.0706895	-0.568839	0.693206	1.65933	-2.63472	-1.43429
							STD	7.84516	6.42007	5.53351	4.66351	5.02053	5.89249	5.82635	5.29438	3.40729	4.66806	5.47187	5.05887	4.61242	2.7419	4.34281	5.58936	5.25456	5.21012	4.82263	4.66177

### Sheet:  Fig. 3d - Phase
	OCT analysis							Phase : Unit = (cycle) @ FreqStim
	Date	Experiment	.Vibes Filename	Remarks	Orientation	Ear	Freq(kHz)	1.0155	1.14625	1.36875	1.51975	1.68525	1.80875	1.959	2.12575	2.3555	2.47375	2.6565	2.86725	2.9955	3.18875	3.31025	3.48025	3.6925	3.83175	3.99075	4.17925	4.30875	4.53975	4.695	4.802	5.001
	2023-11-09	Schisto004	v5_11_105.vibes		Flat	1		-0.272414	-0.462722	-0.594347	-0.679443	0.0740966	-1.06898	-0.317464	-0.656787	-0.563233	-0.422378	-0.730369	-0.238939	0.0430372	-0.353805	-0.363007	-0.479247	-0.521964	-1.0523	-0.38016	-0.139683	-0.0899345	-1.20615	-0.356975	-0.509938	-0.684305
	Date	Experiment	.Vibes Filename				Freq(kHz)	1	1.2695	1.57825	1.9505	2.28225	2.6085	2.93725	3.34775	3.60125	3.912	4.2545	4.5705	4.9705	5.23325
	2023-11-10	Schisto005	lamev6_9_105.vibes		Flat	2		-0.393897	0.161606	-0.28677	-0.674776	-0.0216457	-0.838594	-0.642249	-0.652168	-0.473497	-0.269018	-0.974292	-0.586631	-0.140039	-0.330404
	2023-11-10	Schisto005	viblong3_16_Data_1.vibes		Flat	3		-0.597945	0.146264	-0.569741	-0.57861	-0.0380148	-0.886362	-0.404837	-0.161474	-0.167561	-0.58126	-0.565882	-0.684315	-0.278003	-0.347336
	2023-11-11	Schisto006	longv1_16_80		Flat	4		-0.00264354	-0.0315915	-0.730559	-0.24195	-0.327555	-0.913521	-0.35769	-0.671486	-0.39217	-0.227858	-0.630844	-0.445467	-0.41324	-0.658704
							Mean	-0.331495	0.0920928	-0.529023	-0.498445	-0.129072	-0.879492	-0.468259	-0.495043	-0.34441	-0.359378	-0.723673	-0.572138	-0.277094	-0.445481
							Std	0.247004	0.087682	0.18345	0.18557	0.140508	0.0309721	0.124526	0.236001	0.129383	0.157791	0.179188	0.0980464	0.111536	0.150929
	Date	Experiment	.Vibes Filename				Freq(kHz)	1.02	1.191	1.288	1.441	1.641	1.789	1.933	2.13201	2.29101	2.43801	2.61401	2.69801	2.87101	3.09001	3.24801	3.33501	3.51001	3.67701	3.87201	4.03601
	2024-04-01	Locust1Ear1	alongLM_mscan_2.vibes	Old prep	Side	1		NaN	NaN	NaN	NaN	NaN	NaN	NaN	NaN	NaN	NaN	NaN	NaN	NaN	NaN	NaN	NaN	NaN	NaN	NaN	NaN
			alongLM_mscan_3.vibes		Side	1		NaN	NaN	NaN	NaN	NaN	NaN	NaN	NaN	NaN	NaN	NaN	NaN	NaN	NaN	NaN	NaN	NaN	NaN	NaN	NaN
			alongLM_mscan_4.vibes		Side	1		NaN	NaN	NaN	NaN	NaN	NaN	NaN	NaN	NaN	NaN	NaN	NaN	NaN	NaN	NaN	NaN	NaN	NaN	NaN	NaN
			locust1_ana4.vibes		Side	1		NaN	NaN	NaN	NaN	NaN	NaN	NaN	NaN	NaN	NaN	NaN	NaN	NaN	NaN	NaN	NaN	NaN	NaN	NaN	NaN
			locust1_mscan2.vibes		Side	1		NaN	NaN	NaN	NaN	NaN	NaN	NaN	NaN	NaN	NaN	NaN	NaN	NaN	NaN	NaN	NaN	NaN	NaN	NaN	NaN
	2024-04-02	Locust1Ear1	Locust1_Ear2_MaleLeftEar_AlongMV_mscan_4.vibes		Side	2		0.289106	-0.957622	-0.82778	-0.912768	-0.316019	-0.626107	-0.666409	-0.931988	-1.19631	-0.5968	-0.502586	0.347387	-0.868324	-0.732363	-0.187116	-0.336601	-0.787565	-1.1353	-0.559836	-0.435591
			Locust1_Ear2_MaleLeftEar_AlongMV_mscan_5.vibes	Zoom-in	Side	2		0.294263	-0.968173	-0.769684	-0.928296	-0.340737	-0.652324	-0.702501	-0.967641	-1.08297	-0.765157	-0.485995	0.35593	-0.873438	-0.805472	-0.250947	-0.455939	-0.876813	-1.19785	-0.56127	-0.545302
		Locust2_Ear2	Locust2_Ear1_FemaleLeftEar_AlongMV_P5_Mscan_2.vibes		Side	3		0.219343	-1.15911	-0.403885	-0.587384	-0.189475	-0.665407	-0.4889	-1.11602	-0.564356	-1.19292	-0.433634	-0.0571922	-0.659478	-0.982458	-0.159675	-0.214781	-0.511946	-0.752591	-0.951393	-0.288582
			Locust2_Ear1_FemaleRightEar_AlongMV_P5_Mscan_5.vibes	Zoom-in	Side	3		0.239742	-1.13875	-0.377698	-0.561639	-0.164719	-0.657287	-0.456124	-1.07628	-0.558928	-1.19683	-0.41751	0.0829518	-0.644586	-0.974027	-0.148027	-0.191417	-0.561298	-0.691212	-0.98056	-0.25215
			Locust2_Ear2_FemaleLeftEar_mscan_1.vibes		Side	4		0.159473	-1.18998	-0.670281	-0.689398	-0.252635	-0.66973	-0.470608	-0.825522	-0.932967	-0.952051	-0.493495	-0.0903627	-0.878384	-0.858827	-0.225431	-0.318942	-0.955028	-0.756014	-0.790039	-0.172026
			Locust2_Ear2_FemaleLeftEar_mscan_3.vibes	Zoom-in	Side	4		0.178496	-1.16383	-0.810651	-0.44055	-0.241424	-0.642954	-0.382165	-0.720451	-0.809747	-1.12453	-0.404409	-0.0233689	-0.760327	-0.944008	-0.128737	-0.202305	-0.979679	-0.60741	-0.906163	-0.177413
		Locust2_Ear1	Locust3_Ear1_MaleRightEar_AlongLM_mscan_1.vibes		Side	5		-0.15122	-1.11183	-0.468722	-0.675539	-0.120219	-0.775527	-0.361346	-0.785594	-0.645923	-1.13225	-0.257822	-0.0870033	-0.876438	-0.782113	-0.145927	-0.216842	-0.541509	-1.07954	-0.51606	-0.50098
			Locust3_Ear1_MaleRightEar_AlongLM_mscan_2.vibes	Zoom-in	Side	5		-0.146239	-1.22966	-0.455983	-0.651687	-0.117039	-0.696714	-0.358198	-0.74304	-0.648409	-1.12833	-0.249942	-0.196993	-0.77898	-0.856524	-0.156314	-0.25072	-0.569196	-1.02815	-0.565499	-0.429261
		Locust4_Ear1	Locst4_Ear1_MaleRightEar_AlongLM_mscan_1.vibes		Side	6		0.111159	-1.18508	-0.434291	-0.912562	-0.150955	-0.932804	-0.647732	-1.03625	-1.13098	-0.856818	-0.628127	0.14507	-1.05828	-0.512863	-0.294543	-0.427008	-0.714227	-1.15937	-0.66971	-0.221313
			Locst4_Ear1_MaleRightEar_AlongLM_mscan_2.vibes	Zoom-in	Side	6		0.136384	-1.24433	-0.408275	-0.877236	-0.121246	-1.07203	-0.612459	-0.980598	-1.27364	-0.914507	-0.62558	0.24738	-1.07536	-0.438808	-0.325884	-0.444308	-0.695732	-1.18181	-0.687568	-0.293159
		Locust4_Ear2	Locust4_Ear2_MaleLeftEar_AlongLM_mscan_1.vibes		Side	7		0.116009	-1.14812	-0.64784	-0.30468	-0.546713	-0.829044	-0.5773	-1.10784	-0.644475	-1.06456	-0.578379	-0.147971	-0.855781	-0.828788	-0.476254	-0.619246	-0.960637	-0.697963	-0.675151	-0.422738
			Locust4_Ear2_MaleLeftEar_AlongLM_mscan_2.vibes	Zoom-in	Side	7		0.142755	-1.13001	-0.652267	-0.278468	-0.493906	-0.786756	-0.745992	-1.27557	-0.598895	-1.0652	-0.771645	-0.0403753	-0.812513	-0.791569	-0.572317	-0.71088	-0.968598	-0.66884	-0.593952	-0.517156
		Locust5_Ear1	Locust5_Ear1_MaleRightEar_AlongLM_mscan_1.vibes		Side	8		0.249268	-1.02806	-0.774935	-0.512477	0.0456793	-1.22392	-0.475671	-0.78996	-0.890348	-1.12207	-0.525482	0.304058	-0.904755	-0.968915	-0.25289	-0.308556	-0.485473	-0.87972	-0.907765	-0.389692
			Locust5_Ear1_MaleRightEar_AlongLM_mscan_3.vibes	Zoom-in	Side	8		0.201991	-1.07702	-0.436497	-0.532796	0.0382193	-1.27724	-0.450922	-0.723852	-0.825493	-1.16564	-0.489262	0.335627	-0.865873	-1.06058	-0.219863	-0.287609	-0.47085	-0.85604	-1.07571	-0.294203
		Locust5_Ear2	Locust5_Ear2_MaleLeftEar_AlongLM_mscan_2.vibes		Side	8		0.0339171	-1.19954	-0.93756	-0.274034	-0.152061	-1.23109	-0.438158	-0.733013	-1.00711	-1.103	-0.55052	0.274851	-0.95269	-0.878098	-0.126003	-0.249202	-0.942119	-0.799846	-0.761745	-0.288544
	2024-04-03	Locust1_Ear1	Locust1_Ear1_FemaleRightEar_AlongLM_mscan_1.vibes		Side	9		0.293347	-0.796196	-0.991588	-0.261305	-0.433289	-1.07097	-0.401717	-0.662724	-0.687877	-1.17038	-0.407953	0.369959	-0.882705	-0.866821	-0.278873	-0.381577	-0.624412	-0.99644	-0.793577	-0.278407
			Locust1_Ear1_FemaleRightEar_AlongLM_mscan_2.vibes		Side	9		0.655903	0.403784	1.00336	0.901748	0.971096	0.849009	0.819579	1.40349	1.81162	2.43125	1.95985	1.67077	0.673139	0.785109	0.898302	0.663193	0.562642	0.737955	0.352802	0.372132
		Locust1_Ear2	Locust1_Ear2_FemaleLeftEar_AlongLM_mscan_2.vibes		Side	10		0.245164	-0.713109	-0.969756	-0.906434	-0.353413	-1.02121	-0.634421	-0.918383	-1.1067	-1.05652	-0.568498	0.188726	-0.984719	-1.06849	-0.42537	-0.238713	-0.720195	-1.03992	-0.373785	-0.451318
			Locust1_Ear2_FemaleLeftEar_AlongLM_mscan_4.vibes		Side	10		0.0817527	-0.698606	-0.958743	-1.00719	-0.332901	-1.01025	-0.620245	-0.900292	-1.0749	-1.14561	-0.58152	0.250382	-0.973218	-1.11619	-0.452299	-0.305364	-0.694268	-1.05936	-0.334614	-0.503349
			Locust1_Ear2_FemaleLeftEar_Short_AlongLM_mscan_2.vibes		Side	10		-0.0901661	-0.482367	-0.761592	-0.69512	-0.238067	-0.971992	-0.554095	-0.890845	-1.14692	-1.03128	-0.652915	0.128074	-1.06092	-0.835496	-0.217094	-0.427257	-0.872935	-0.957361	-0.465729	-0.437028
			Locust1_Ear2_FemaleLeftEar_Short_AlongLM_mscan_3.vibes		Side	10		-0.0761794	-0.475117	-0.749523	-0.948656	-0.208319	-1.05165	-0.509103	-0.847727	-1.17067	-1.22392	-0.622426	0.203867	-1.03625	-0.843681	-0.160378	-0.361386	-0.796279	-1.05112	-0.394724	-0.485726
			Locust1_Ear2_FemaleLeftEar_Short_AlongLM_mscan_6.vibes		Side	10		-0.0613843	-0.475465	-0.750615	-0.940108	-0.214872	-1.00522	-0.52826	-0.865381	-1.18567	-1.10861	-0.624361	0.233284	-1.01599	-0.836438	-0.167565	-0.365886	-0.80268	-1.03641	-0.368755	-0.446777
		Locust2_Ear1	Locust2_Ear1_FemaleRightEar_Long_AlongLM_mscan_1.vibes		Side	11		0.370094	-1.20034	-0.519061	-0.644832	-0.087345	-1.14927	-0.540637	-0.900649	-1.06651	-1.07428	-0.539431	0.320434	-0.913227	-0.872377	-0.346539	-0.464804	-0.724821	-0.865694	-0.740664	-0.322456
			Locust2_Ear1_FemaleRightEar_Long_AlongLM_mscan_4.vibes		Side	11		0.355642	-1.2189	-0.554628	-0.777679	-0.450592	-0.798084	-0.708497	-0.993942	-1.2807	-0.917996	-0.808268	0.149789	-1.01736	-0.55499	-0.355773	-0.452876	-0.64758	-0.824439	-0.892072	-0.258941
			Locust2_Ear1_FemaleRightEar_Short_AlongLM_mscan_1.vibes		Side	11		0.0152567	-1.17005	-0.393745	-0.851972	-0.333428	-0.71751	-0.66894	-1.10864	-1.09923	-0.947192	-0.682695	0.0502896	-1.01344	-0.803972	-0.432423	-0.523415	-0.706412	-0.901873	-0.791444	-0.318083
			Locust2_Ear1_FemaleRightEar_Short_AlongLM_mscan_2.vibes		Side	11		0.0252042	-1.15957	-0.378234	-0.831109	-0.358097	-0.696038	-0.839081	-1.07939	-1.29438	-0.885099	-0.814418	0.112837	-0.983445	-0.790834	-0.376597	-0.467447	-0.656179	-0.846214	-0.906883	-0.276847
		Locust3_Ear1	Locust3_Ear1_MaleRightEar_Long_AlongLM_mscan_1.vibes		Side	12		0.0489529	-0.516018	-0.913189	-0.85234	-0.286368	-0.832347	-0.662946	-0.954056	-1.12081	-0.958143	-0.622541	0.234486	-1.02187	-0.637653	-0.338402	-0.430202	-0.639608	-0.912535	-0.7459	-0.450503
			Locust3_Ear1_MaleRightEar_Long_AlongLM_mscan_2.vibes		Side	12		0.0633894	-0.462242	-0.861275	-0.840446	-0.272342	-0.546703	-0.646384	-0.934707	-1.11618	-1.10744	-0.579547	0.303777	-0.961092	-0.517427	-0.341904	-0.369646	-0.547363	-0.829746	-0.88823	-0.40996
			Locust3_Ear1_MaleRightEar_Short_AlongLM_mscan_1.vibes		Side	12		0.213798	-0.982055	-0.822573	-0.18255	-0.37542	-0.613153	-0.723144	-1.03072	-1.18219	-0.947953	-0.686814	0.21032	-1.08444	-0.748767	-0.499978	-0.581706	-0.719828	-0.926131	-0.633318	-0.405437
			Locust3_Ear1_MaleRightEar_Short_AlongLM_mscan_2.vibes		Side	12		0.286298	-0.983759	-0.944293	-0.184672	-0.411468	-0.632253	-0.734407	-1.04701	-1.03543	-0.982094	-0.676684	0.195184	-1.06963	-0.733196	-0.397911	-0.497937	-0.637722	-0.89176	-0.619594	-0.429631
		Locust3_Ear2	Locust3_Ear2_MaleLeftEar_Long_AlongLM_mscan_2.vibes		Side	13		0.171484	-0.962056	-0.793858	-0.320504	-0.432361	-0.700938	-0.725101	-1.07132	-1.1661	-0.953711	-0.559566	-0.0102338	-0.98087	-0.822318	-0.326535	-0.565381	-0.870638	-0.956012	-0.52925	-0.379545
			Locust3_Ear2_MaleLeftEar_Long_AlongLM_mscan_3.vibes		Side	13		0.361183	-0.92567	-1.11652	-0.277403	-0.3911	-0.672466	-0.785935	-1.04551	-1.21023	-0.925824	-0.684827	0.0320455	-1.0942	-0.782672	-0.283746	-0.488846	-0.800057	-1.00056	-0.625863	-0.415422
			Locust3_Ear2_MaleLeftEar_Short_AlongLM_mscan_1.vibes		Side	13		0.263087	-0.962048	-0.692908	-0.418966	-0.464334	-0.697113	-0.71599	-1.04984	-1.06986	-0.946819	-0.670374	0.106752	-1.05741	-0.677039	-0.0851382	-0.530195	-0.877912	-0.815895	-0.496087	-0.361661
			Locust3_Ear2_MaleLeftEar_Short_AlongLM_mscan_3.vibes		Side	13		0.282958	-0.918104	-0.837555	-0.36442	-0.435278	-0.638707	-0.7771	-1.0196	-1.13654	-1.04942	-0.668448	0.190333	-1.04575	-0.611775	-0.354617	-0.45456	-0.699791	-0.868317	-0.443511	-0.435162
							Mean	0.164124	-0.930265	-0.64949	-0.574808	-0.242092	-0.785758	-0.552674	-0.874437	-0.916171	-0.922991	-0.49723	0.187973	-0.893783	-0.757366	-0.253317	-0.367011	-0.69108	-0.868632	-0.64393	-0.350654
							Std	0.166153	0.337594	0.354714	0.362839	0.255398	0.350372	0.272396	0.420025	0.524257	0.598535	0.446978	0.299777	0.296002	0.310315	0.233814	0.219361	0.26185	0.316373	0.258535	0.158823

### Sheet: Fig. 3e Vector difference
							Amplitude: Unit = (dB relaitve to 1 nm) @ FreqStim
	Date	Experiment	.Vibes Filename	Remarks	Orientation	Freq	1.0155	1.14625	1.36875	1.51975	1.68525	1.80875	1.959	2.12575	2.3555	2.47375	2.6565	2.86725	2.9955	3.18875	3.31025	3.48025	3.6925	3.83175	3.99075	4.17925	4.30875	4.53975	4.695	4.802	5.001
	2023-11-09	Schisto004	v5_11_105.vibes		Flat		5.71115	-6.37518	-5.19275	-14.8945	-16.4782	-11.0568	-12.7654	-9.37042	-3.22302	-2.97483	-6.0206	-10.752	-14.8945	-14.8945	-8.87395	-1.51441	2.21179	6.76913	11.317	10.8066	-2.73354	-5.35212	-13.5556	-16.4782	-24.437
	Date	Experiment	.Vibes Filename	Remarks	Orientation	Freq	1	1.2695	1.57825	1.9505	2.28225	2.6085	2.93725	3.34775	3.60125	3.912	4.2545	4.5705	4.9705	5.23325
	2023-11-10	Schisto005	lamev6_9_105.vibes		Flat		-4.8825	-12.3958	-11.7005	-21.9382	-23.098	-20	-21.9382	-23.098	-9.897	2.92256	-5.8486	-15.9176	NaN	-30.4576
	2023-11-10	Schisto005	viblong3_16_Data_1.vibes		Flat		-3.60912	3.34635	10.5783	6.76913	-5.67993	-6.37518	-17.0774	-3.09804	4.02794	2.67078	0.668475	-15.391	NaN	-30.4576
	2023-11-11	Schisto006	longv1_16_80		Flat		18.1804	13.7684	18.3291	20.0864	17.9525	14.4691	1.36372	13.6067	25.8096	15.417	4.40216	-8.40433	-14.4249	-12.7654
						Mean	3.2296	1.57299	5.73563	1.63912	-3.60848	-3.96869	-12.5506	-4.19646	6.64685	7.00346	-0.25932	-13.2376	-14.4249	-24.5602
						Std	10.5846	10.7548	12.7288	17.5358	16.8227	14.1745	10.0371	15.0048	14.6943	5.95019	4.23597	3.42443	0	8.34015
	Date	Experiment	.Vibes Filename	Remarks	Orientation	Freq	1.02	1.191	1.288	1.441	1.641	1.789	1.933	2.13201	2.29101	2.43801	2.61401	2.69801	2.87101	3.09001	3.24801	3.33501	3.51001	3.67701	3.87201	4.03601
	2024-04-02	Locust1Ear1	Locust1_Ear2_MaleLeftEar_AlongMV_mscan_4.vibes		Side		-5.67993	8.19866	7.9588	-1.8303	6.84845	4.13652	2.67078	10.9309	4.81098	8.33281	-10.752	0.0864275	-6.0206	4.81098	2.67078	0.506117
			Locust1_Ear2_MaleLeftEar_AlongMV_mscan_5.vibes		Side		-5.35212	10.2377	3.52183	-12.0412	9.18785	7.78332	3.91799	13.7327	9.18785	10.5009	-3.22302	-0.0872961	-6.55804	4.95947	2.79758	-0.0872961
		Locust2_Ear2	Locust2_Ear1_FemaleLeftEar_AlongMV_P5_Mscan_2.vibes		Side		9.33735	7.45824	4.91025	-5.03624	-1.0122	-0.0872961	13.8039	13.5704	-12.0412	4.02794	4.24375	2.47703	0.172003	0.423786	-13.1515	-10.4576	-6.37518	-3.60912	-4.2934	-1.11035
			Locust2_Ear1_FemaleRightEar_AlongMV_P5_Mscan_5.vibes		Side		5.0084	4.86076	2.27887	-6.93575	-2.73354	-3.8764	11.4342	11.0046	-10.4576	2.98438	4.29688	1.7272	-2.27019	-2.04746	-9.37042	-17.0774	-16.4782	-11.7005	-9.11864	-3.34982
			Locust2_Ear2_FemaleLeftEar_mscan_1.vibes		Side		5.66602	9.30766	8.19866	3.86249	0.0864275	0.827854	1.1381	18.159	20.1464	23.5623	23.5853	13.2928	16.8021	13.6969	9.03573	9.12732	-12.3958	17.0496	13.6969	10.3966
			Locust2_Ear2_FemaleLeftEar_mscan_3.vibes		Side		-24.437	-40	-40	-27.9588	-33.9794	-30.4576	-30.4576	-23.098	-26.0206	-33.9794	-30.4576	-23.098	-23.098	-33.9794	-33.9794	-33.9794	-33.9794	-26.0206	-26.0206	-27.9588
		Locust2_Ear1	Locust3_Ear1_MaleRightEar_AlongLM_mscan_1.vibes		Side		23.7504	10.6551	0.587676	-13.9794	8.06241	9.42583	10.3703	16.2983	17.8974	24.2597	16.5215	15.0102	13.6969	9.85521	-5.8486	-2.38373	1.21396	7.30976	-1.0122	-5.03624
			Locust3_Ear1_MaleRightEar_AlongLM_mscan_2.vibes		Side		0	5.20143	6.48565	-3.60912	-13.5556		0.423786	5.34343	0.423786	3.16725	2.34543	3.63687	4.02794	2.34543	-0.537443	-2.38373	-7.33063	4.81098	0.90646	-5.51448
		Locust4_Ear1	Locst4_Ear1_MaleRightEar_AlongLM_mscan_1.vibes		Side		9.88309	0.256744	-0.264565	-6.0206	-5.35212	16.0555	6.23508	12.319	10.2644	8.5627	9.96621	10.7312	9.18785	-14.4249	-5.35212	-1.72372	0.340667	9.62885	1.43764	0.506117
			Locst4_Ear1_MaleRightEar_AlongLM_mscan_2.vibes		Side		8.49763	-1.8303	-1.0122	-7.53501	-9.62972	13.8039	5.57507	11.6413	9.48433	8.266	9.33735	9.71443	8.69138	-16.4782	-4.2934	-4.15217	-1.11035	8.78665	0.98436	0.340667
		Locust4_Ear2	Locust4_Ear2_MaleLeftEar_AlongLM_mscan_1.vibes		Side		6.1926	-0.175478	-0.0872961	-2.85335	7.38432	9.62885	8.69138	15.3728	13.7327	6.64877	3.04577	3.40523	7.78332	9.33735	3.91799	3.34635	3.80663	2.8603	2.5421	6.0206
			Locust4_Ear2_MaleLeftEar_AlongLM_mscan_2.vibes		Side		-1.0122	-8.87395	18.9683	-9.62972	9.06637	4.60898	6.76913	7.99347	11.5957	16.6884	14.2361	11.2933	8.69138	2.1442	2.79758	2.41148	5.43683	4.76092	-5.67993	-13.5556
		Locust5_Ear1	Locust5_Ear1_MaleRightEar_AlongLM_mscan_1.vibes		Side		-1.0122	-8.87395	18.9683	-9.62972	9.06637	4.60898	6.76913	7.99347	11.5957	16.6884	14.2361	11.2933	8.69138	2.1442	2.79758	2.41148	5.43683	4.76092	-5.67993	-13.5556
			Locust5_Ear1_MaleRightEar_AlongLM_mscan_3.vibes		Side		0.0864275	0.74853	17.5012	-9.62972	6.92706	2.92256	4.91025	7.7478	12.4443	17.6163	14.3033	11.8657	6.1926	1.1381	1.43764	2.41148	4.95947	1.7272	-14.4249	-7.9588
		Locust5_Ear2	Locust5_Ear2_MaleLeftEar_AlongLM_mscan_2.vibes		Side		8.266	-9.11864	-7.13095	-2.85335	-9.37042	-1.9382	2.27887	16.8021	17.1587	15.7066	11.1981	7.12052	5.10545	-3.34982	-11.3727	-9.37042	10.8066	5.48316	-1.31003	-0.91515
	2024-04-03	Locust1_Ear1	Locust1_Ear1_FemaleRightEar_AlongLM_mscan_1.vibes		Side		-4.8825	-10.1728	-13.5556	-11.0568	-4.73144	-5.19275	-5.67993	-1.20961	-1.72372	-0.175478	1.51094	0.74853	-7.74432	-5.19275	-4.01319	-5.19275	-10.4576	-7.53501
			Locust1_Ear1_FemaleRightEar_AlongLM_mscan_2.vibes		Side		-6.55804	-20	-13.1515	-10.4576	-5.19275	-4.15217	-5.8486	-1.20961	-0.354575	-1.11035	1.58362	0.98436	-9.62972	-6.0206	-4.01319	-5.8486	-7.53501	-6.93575
		Locust1_Ear2	Locust1_Ear2_FemaleLeftEar_AlongLM_mscan_2.vibes		Side		11.664	-0.819172	3.16725	12.4856	11.6866	7.92399	12.0412	18.2338	19.5636	22.7976	19.2379	14.9638	5.71115	9.91089			7.1587	3.57954	0.668475
			Locust1_Ear2_FemaleLeftEar_AlongLM_mscan_4.vibes		Side		8.53023	-4.43697	0.256744	1.28916	6.72919	1.06157	6.36127	11.7766	13.0449	15.2386	10.2109	7.56796	2.21179	3.22736	-3.60912		0.423786	-1.0122	-3.4785	0.423786
			Locust1_Ear2_FemaleLeftEar_Short_AlongLM_mscan_2.vibes		Side		8.81818	6.88785	8.49763	13.3116	4.91025	8.94316	9.91089	23.1067	20.052	22.6452	18.4233	14.5995	11.0534	1.58362	11.9539	16.3381	11.0777	6.23508
			Locust1_Ear2_FemaleLeftEar_Short_AlongLM_mscan_3.vibes		Side		6.72919	4.45433	3.91799	5.48316	1.65571	6.14992	6.52672	19.9826	16.8397	14.7439	14.5995	10.1571	7.19671	0.506117	8.97413	13.1793	8.1308	4.02794	-2.97483	1.86843
			Locust1_Ear2_FemaleLeftEar_Short_AlongLM_mscan_6.vibes		Side		7.08217	3.46373	3.10672	4.65992	2.60668	6.92706	7.08217	20.6443	17.2187	22.464	14.4527	9.36695	8.33281	-0.819172	8.69138	13.1602	8.69138	4.60898
		Locust2_Ear1	Locust2_Ear1_FemaleRightEar_Long_AlongLM_mscan_1.vibes		Side		19.4069	19.8157	7.92399	-0.0872961	10.4228	15.4903	13.7148	16.0143	15.1022	8.53023	17.6505	16.1912	12.6289	8.69138	7.12052	7.27224	4.95947	1.21396	5.57507	6.23508
			Locust2_Ear1_FemaleRightEar_Long_AlongLM_mscan_4.vibes		Side		0	19.379	15.4757	9.686	10.103	2.1442	-2.61537	9.03573	14.6318	16.1912	9.62885	0.506117	10.0758	5.88932	9.42583	8.65939	9.54243	8.46492	1.06157	12.0629
			Locust2_Ear1_FemaleRightEar_Short_AlongLM_mscan_1.vibes		Side		-3.8764	8.59505	10.7564	5.66602	3.04577	7.49497	8.97413	8.1648	16.7138	18.7704	5.88932	8.72325	14.7439	10.5009	10.6805	10.9801	11.5268	12.6694	11.9319	11.9319
			Locust2_Ear1_FemaleRightEar_Short_AlongLM_mscan_2.vibes		Side		-9.11864	3.28706	5.24902	0.340667	-0.264565	4.29688	4.60898	4.02794	12.34	15.3283	10.6296	-5.51448	11.5498	7.99347	9.0969	9.00498	9.51342	9.57133	9.62885	11.9977
		Locust3_Ear1	Locust3_Ear1_MaleRightEar_Long_AlongLM_mscan_1.vibes		Side		23.7504	10.6551	0.587676	-13.9794	8.06241	9.42583	10.3703	16.2983	17.8974	24.2597	16.5215	15.0102	13.6969	9.85521	-5.8486	-2.38373	1.21396	7.30976	-1.0122	-5.03624
			Locust3_Ear1_MaleRightEar_Long_AlongLM_mscan_2.vibes		Side		20.2567	7.49497	-2.97483	-8.63597	5.88932	6.76913	7.85394	13.122	13.962	15.087	11.9758	10.4749	8.39911	4.86076	-6.93575	-6.74484	-3.34982	2.47703	3.22736	-9.37042
			Locust3_Ear1_MaleRightEar_Short_AlongLM_mscan_1.vibes		Side		16.6629	13.6969	11.799	-2.61537	16.4303	16.3909	17.3257	22.5486	16.4172	22.6388	17.8307	17.7523	17.3611	6.56759	2.8603	0.98436	1.58362	5.80069	0.0864275	4.71057
			Locust3_Ear1_MaleRightEar_Short_AlongLM_mscan_2.vibes		Side		19.0558	10.0212	7.49497	4.65992	15.0563	14.1684	15.0256	20.0087	19.4718	19.3603	17.2426	17.1104	14.6479	3.69383	-0.724243	-1.31003	-1.9382	1.36372	-3.4785	2.41148
		Locust3_Ear2	Locust3_Ear2_MaleLeftEar_Long_AlongLM_mscan_2.vibes		Side		11.2459	16.6884	17.6505	7.67631	20.1122	19.8511	19.8157	20.2988	25.023	29.6803	28.1342	25.3387	20.3407	11.5268	1.65571	4.50619	8.46492	7.42136	-11.7005	-15.391
			Locust3_Ear2_MaleLeftEar_Long_AlongLM_mscan_3.vibes		Side		-7.53501	-0.354575	3.46373	-4.01319	7.45824	7.30976	8.39911	7.71213	11.4342	27.4546	12.9084	10.2644	3.86249	0.172003	-4.73144	-4.8825	0.827854	4.65992	-3.22302	-7.74432
			Locust3_Ear2_MaleLeftEar_Short_AlongLM_mscan_1.vibes		Side		13.1983	21.1152	24.8905	6.44439	17.1346	16.5474	19.5636	17.3846	19.6995	22.7976	13.5339	19.0365	11.4109	7.38432	-3.22302	-7.13095	-1.51441	-1.20961	-13.5556	-2.49877
			Locust3_Ear2_MaleLeftEar_Short_AlongLM_mscan_3.vibes		Side		10.6296	17.8974	18.6697	4.24375	14.1514	13.3677	15.0563	14.9015	8.75501	19.1617	17.5704	15.5775	16.0828	4.55773
							Mean	3.40355	4.53265	-2.66408	3.71359	5.8291	6.55932	11.9604	10.7739	13.7911	10.0711	8.45082	6.55963	1.92543	-0.659067	-0.348704	0.408105	2.85675	-2.04503	-1.92653
							Std	10.3695	11.99	11.6313	8.66091	10.2693	9.01452	8.89727	8.57094	10.4577	11.4812	10.4059	8.65771	8.93474	9.08264	8.92533	9.7332	9.50613	7.81108	8.1247

### Sheet: Fig. 3f Positions of scolopidia
	Filename	Locust	Ear	Parameters
	'190222_1B'	1	1	dist* (nm)	32.257	41.9488	69.0995	74.8341	76.1616	76.2029	81.7745	86.478	90.8417	92.1438	96.8473	97.8096	102.419	109.141	111.298	111.826	116.57	119.823	122.602	122.778	128.486	138.678	139.505	144.25	152.26	154.483	158.794	170.709
				re distance**	0.554152	0.515576	0.537454	0.614701	0.607572	0.49906	0.525682	0.557421	0.586685	0.616049	0.612598	0.609265	0.51132	0.533285	0.541866	0.53938	0.46442	0.469291	0.470469	0.473403	0.491498	0.52623	0.423342	0.445172	0.49167	0.507772	0.480912	0.470149
	'190222_1E'	2	2	dist* (nm)	48.6924	76.1976	82.1333	87.2882	135.421
				re distance	0.571167	0.559724	0.557417	0.454721	0.496809
	'190222_2A'	3	3	dist* (nm)	5.59326	7.65031	12.7677	15.8114	15.9261	20.0949	22.8277	24.0055	28.3691	29.9137	34.4686	36.0631	40.8072	41.8635	42.2094	46.017	48.7547	52.3057	54.1609	56.2284	61.2451	61.4656	61.6184	65.7406	69.5281	69.677	71.5184	72.1475	74.4299	78.8634	83.9477	84.7297	87.3161	92.8614	94.7552	94.8469	96.6047
				re distance	0.563087	0.568082	0.551717	0.555839	0.555726	0.548179	0.536943	0.533174	0.551675	0.558405	0.545383	0.53903	0.539351	0.536745	0.565555	0.577392	0.611801	0.631165	0.622678	0.617739	0.55849	0.565723	0.572296	0.528475	0.516606	0.487084	0.475043	0.509198	0.49314	0.48406	0.477993	0.455611	0.438282	0.469088	0.506016	0.511262	0.398318
	'190222_2B'	4	4	dist* (nm)	49.8435	51.3989	54.0412	57.4111	57.9531	58.9919	65.5019	72.6904	73.3993	77.8679	78.178	89.529	91.8708	94.3756	97.7347
				re distance	0.606308	0.55282	0.619954	0.633692	0.653746	0.494133	0.541979	0.587588	0.513862	0.533263	0.571724	0.596218	0.562925	0.530796	0.431441
	'190222_2C'	5	5	dist* (nm)	42.1973	42.1973	47.9032	50.978	54.5498	57.0886	59.2062	65.6125	70.158	70.8029	75.184	76.7306	76.8765	78.8297	79.3267	82.492	89.0646	89.4323	91.9915	93.4087	93.721	97.8064	101.029	105.502	106.718	107.25	109.331	113.197	115.663	123.524
				re distance	0.555306	0.532735	0.528415	0.593607	0.644358	0.602076	0.601465	0.606032	0.604799	0.579843	0.608642	0.570886	0.567523	0.617684	0.59275	0.701557	0.681791	0.646511	0.609172	0.597527	0.579897	0.544312	0.501867	0.529004	0.520463	0.535679	0.530976	0.523361	0.530976	0.482691
	'190222_2D'	6	6	dist* (nm)	140.839	134.406	128.762	117.395	113.181	110.573	109.147	107	103.023	84.5253	82.9151	71.6716	54.7522	54.0952	40.9891	31.3037
				re distance	0.519151	0.531833	0.569303	0.579171	0.514477	0.563699	0.603363	0.560925	0.58561	0.625768	0.642168	0.679659	0.676529	0.633717	0.647018	0.564868
	'190222_2E'	7	7	dist* (nm)	52.0372	65.0766	74.5681	75.5626	90.0449	90.158	101.74	135.095	148.098
				re distance	0.518096	0.536131	0.530106	0.439052	0.497969	0.425896	0.363196	0.377179	0.342635
	'190222_2F'	9	9	dist* (nm)	26.9538	51.7594	55.5137	62.3083	67.4258	84.8477	108.067
				re distance	0.581993	0.513748	0.632376	0.470146	0.444704	0.474583	0.62755
	'Daisy_D0_010421_Locust_2M_0'	9	9	dist* (nm)	21.367	35.939	38.2137	52.6932	75.4114	90.1064	104.801	133.636	134.774	140.154	146.026	153.588
				re distance	0.368928	0.475074	0.523679	0.612387	0.616817	0.49558	0.451002	0.540344	0.621989	0.569912	0.579573	0.565954
	'Daisy_D0_010421_Locust_4F_0'	10	10	dist* (nm)	32.5345	39.0885	40.0529	48.1539	49.1633	58.0991	64.8063	67.6411	72.287	79.6145	96.6797	100.755	115.971	116.106	134.8	147.196
				re distance	0.671362	0.650873	0.653437	0.546975	0.508782	0.419356	0.688179	0.707789	0.681366	0.673379	0.638868	0.749961	0.703815	0.616268	0.447153	0.428718
	'Daisy_D0_010421_Locust_6F_0'	11	11	dist* (nm)	21.367	35.939	38.2137	52.6932	75.4114	90.1064	104.801	133.636	134.774	140.154	146.026	153.588
				re distance	0.368928	0.475074	0.523679	0.612387	0.616817	0.49558	0.451002	0.540344	0.621989	0.569912	0.579573	0.565954
	'Daisy_D12_100221_Locust_2M'	12	12	dist* (nm)	188.572	187.493	175.412	173.859	168.342	160.985	154.675	145.381	103.918
				re distance	0.411185	0.522659	0.350791	0.327816	0.405445	0.423709	0.374762	0.296019	0.455102
	'Daisy_D12_110221_Locust_1F'	13	13	dist* (nm)	16.023	21.9876	40.6441	41.1538	43.5967	48.8707	49.97	56.5075	58.6982	69.1026	72.3672	75.0968	83.7491	88.8417	98.3912	101.955	105.241	125.165
				re distance	0.629675	0.450035	0.501392	0.394778	0.6655	0.681187	0.523962	0.639768	0.716397	0.74101	0.73692	0.727777	0.698848	0.711302	0.735564	0.716179	0.816725	0.794447
	'Daisy_D12_110221_Locust_2F'	14	14	dist* (nm)	157.655	134.615	120.856	114.869	95.8281	84.0845	82.1434	66.4838	56.7262	53.6796	47.5904	44.2907	33.4163	25.5533
				re distance	0.340031	0.336113	0.362026	0.30487	0.498267	0.484601	0.508806	0.563402	0.494315	0.454089	0.519896	0.506333	0.572881	0.5397
	'Daisy_D12_110221_Locust_7M'	15	15	dist* (nm)	27.4537	44.355	45.8386	47.157	48.2165	53.4173	54.4247	72.7679	80.3674	85.4983	116.814	125.467
				re distance	0.661661	0.679603	0.651375	0.788988	0.832656	0.575367	0.683874	0.589998	0.595683	0.65717	0.600172	0.626363
	'Daisy_D6_010421_Locust_1F'	16	16	dist* (nm)	11.5951	35.4814	45.687	46.1628	50.4603	60.4062	61.6127	61.6514	75.3803	75.6399	78.7356	81.1487	144.194
				re distance	0.504667	0.553084	0.560535	0.580869	0.57164	0.579287	0.597159	0.622481	0.617772	0.533346	0.570176	0.578222	0.561296
	* distance along the ganglion
	** relative distance between the ganglion and the styliform body

### Sheet: Fig. i
	Relative amplitude (dB)
	kHz	Freq	relative distance
			0	0.2	0.4	0.6	0.8	1
		1	1.09208	0.990064	1.26043	-0.018319	-0.872921	-1.93304	*
		1.2695	2.24395	1.77331	1.56075	-0.103758	-1.63737	-1.76228
		1.57825	2.40517	1.76083	1.01873	-0.0138214	-1.48553	-1.51672	*
		1.9505	1.78064	1.15348	0.71665	-0.137938	-0.661038	-1.40281
		2.28225	-0.00718173	-0.238818	-0.402931	0.0562279	0.288756	0.12951	*
		2.6085	1.50131	1.19248	0.465511	-0.480803	-0.892981	-0.702439
		2.93725	0.594512	0.500368	-0.0144551	-0.256076	-0.0622052	-0.0575775	*
		3.34775	1.50669	1.13373	0.861979	0.0284909	-0.703482	-1.42795
		3.60125	0.527411	0.21902	-0.0247355	-0.2825	-0.179324	0.203281	*
		3.912	-0.483696	-0.678025	-0.73587	-0.247213	0.866353	0.719475
		4.2545	-1.35564	-1.26438	-0.891781	0.058351	1.08632	1.26962	*
		4.5705	-0.226297	-0.819903	-0.19944	0.135981	0.17821	0.440823
		4.9705	-0.774442	-0.380744	0.140095	0.548767	0.28307	0.52743	*
	Relative Phase (cycle)
	kHz	Freq	relative distance
			0	0.2	0.4	0.6	0.8	1
		1	-0.0112435	-0.00109957	0.00036414	-0.00354166	-0.00287767	0.00857504	*
		1.2695	-0.0100129	-0.00241933	-0.00519582	0.000949526	0.0049405	0.00545387
		1.57825	-0.0517978	-0.0390458	-0.0344502	-0.0040601	0.0306104	0.0493469	*
		1.9505	-0.0636692	-0.0469847	-0.0297016	-0.00428965	0.0263129	0.0625125
		2.28225	0.00581236	0.015718	-0.00493424	0.000498654	0.0171287	-0.0323665	*
		2.6085	0.0570102	0.0599021	-0.00157986	0.00518008	-0.0281281	-0.0315917
		2.93725	-0.0637679	0.0134167	-0.0577346	0.0516696	0.0221862	-0.0143677	*
		3.34775	-0.0174725	-0.00924846	-0.00254331	0.00444005	0.021926	-0.000770937
		3.60125	0.0336914	0.00145895	-0.00158243	-0.00394785	0.00743027	-0.00920918	*
		3.912	0.0359692	-9.58505e-05	-0.0580543	-0.0425471	0.00391767	0.0565073
		4.2545	-0.0301627	-0.0146894	-0.019884	-0.0167997	0.0264978	0.0501178	*
		4.5705	0.00827083	0.0152067	0.00708135	0.0256355	-0.000804747	-0.0375665
		4.9705	0.0493186	-0.0409696	-0.0265589	0.0252047	0.0110869	0.0277354	*
		*, use in Extended Data Figure 2e-f

### Sheet: Fig. j
	Relative amplitude (dB)
	kHz	Freq	relative distance
			0	0.2	0.4	0.6	0.8	1
		1.02	1.24924	0.901303	0.564014	-0.0379203	-0.55313	-1.05454	*
		1.191	1.38092	1.06952	0.553193	-0.0647441	-0.659731	-1.01381
		1.288	1.23879	0.811204	0.399512	-0.23315	-0.479493	-0.731566	*
		1.441	0.890933	0.724828	0.377932	-0.14014	-0.326178	-0.738443
		1.641	0.0730321	-0.0426599	0.0296554	0.0129234	0.0220774	-0.0803996	*
		1.789	0.454827	-0.00106547	-0.0454481	-0.0205994	-0.0598309	-0.232292
		1.933	0.0825686	0.0349142	-0.131226	-0.0530157	0.0153924	0.015852	*
		2.13201	0.145603	-0.0472248	-0.261483	-0.157955	0.108047	0.23551
		2.29101	0.293791	0.206215	-0.145826	-0.237523	-0.0233248	0.0020175	*
		2.43801	-1.23758	-1.09663	-0.699262	0.203946	0.739974	0.964499
		2.61401	-1.0817	-0.902013	-0.250466	0.512973	0.413125	0.329878	*
		2.69801	-0.877686	-0.691709	-0.190002	0.503344	0.329382	0.138255
		2.87101	-1.28513	-0.90587	-0.45486	0.483145	0.555931	0.488128	*
		3.09001	-0.831977	-0.995862	-0.391333	0.380177	0.576627	0.174058
		3.24801	-0.467114	-0.726669	-0.277375	0.359953	0.287306	0.170914	*
		3.33501	-0.49837	-0.932118	-0.199172	0.216887	0.420398	0.0873395
		3.51001	-1.00158	-0.874391	-0.507027	0.18817	0.449718	0.285093	*
		3.67701	-1.07893	-1.66154	-0.787857	0.17422	0.723679	0.934919
		3.87201	-0.388436	-0.675039	-0.153302	0.0457526	0.225442	0.268942	*
		4.03601	-0.572306	-0.711584	-0.490711	0.206183	0.398414	0.263085
	Relative Phase (cycle)
	kHz	Freq	relative distance
			0	0.2	0.4	0.6	0.8	1
		1.02	-0.0147669	-0.0114493	-0.0100526	0.00633201	0.00352937	0.0126863	*
		1.191	-0.020529	-0.0162787	-0.00789009	-0.000905404	0.00790439	0.0201563
		1.288	0.0435836	0.030306	0.0326116	-0.00353328	-0.0246194	-0.0384662	*
		1.441	-0.0329455	-0.0436652	-0.0186441	0.0119527	0.0300107	0.0235662
		1.641	-0.0347073	-0.0259827	-0.0154936	0.0039522	0.0167251	0.0264612	*
		1.789	0.0407249	0.0086323	0.00153534	-0.00218193	-0.0113941	-0.0126655
		1.933	0.00379252	-0.00225119	-0.00961228	-0.00940787	0.00108948	0.0187347	*
		2.13201	-0.0455216	-0.0380875	-0.00878412	0.00902068	0.0181802	0.0287801
		2.29101	-0.00991553	-0.0195564	-0.0241194	-0.000496927	0.0133243	0.0266023	*
		2.43801	0.108103	0.104781	0.0351996	-0.0375829	-0.051718	-0.065306
		2.61401	-0.00995839	-0.0194761	-0.0108619	0.00361485	0.0104495	0.0119738	*
		2.69801	-0.057198	-0.0424206	-0.016477	0.0140559	0.0379952	0.0270125
		2.87101	-0.022677	-0.0168533	-0.00627618	0.0135449	0.00868479	0.00226014	*
		3.09001	9.17685e-05	-0.00338975	-0.00530749	0.0202518	0.000372264	-0.0172783
		3.24801	-0.0488039	-0.0501915	-0.0257971	-0.00253216	0.0308156	0.0506967	*
		3.33501	-0.067122	-0.0602393	-0.0369815	0.00752434	0.0404994	0.0526771
		3.51001	-0.0205249	-0.00683923	0.00746414	-0.00592572	0.00454596	0.00459733	*
		3.67701	-0.0303034	-0.00255143	0.0107891	-0.00716043	0.00633049	0.0212243
		3.87201	0.0418136	0.0181689	0.002355	0.00822622	-0.041542	-0.0197728	*
		4.03601	0.00403525	-0.0176173	-0.00270114	-0.00431987	0.00834664	0.00278934
		*, use in Extended Data Figure 2g-h
