## Supplementary material for "A stretching mechanism evokes mechano-electrical transduction in auditory chordotonal neurons": Source Data Figure 4

### Sheet: Fig d
	Fig. d - Raw Motion of the Base Along X (µm)												Fig. d - Raw Motion of the Cap Along X (µm)
	Experiment ID			kHz									Experiment ID			kHz
	Date	Locust No	Cell No	1	1.5	2	2.5	3	3.5	4			Date	Locust No	Cell No	1	1.5	2	2.5	3	3.5	4
	2025-03-19	1	3	0.0568968	0.0124137	0.0247399	0.0413647	0.065137	0.0269579	0.0177894			2025-03-19	1	3	0.0665723	0.0194355	0.0859482	0.0888894	0.175442	0.0210374	0.0146232
		1	4	0.0613283	0.031627	0.0420003	0.0792128	0.055481	0.0128468	0.02922				1	4	0.0580255	0.0104402	0.0525121	0.0879019	0.18791	0.0135039	0.0152254
		1	5	0.0491389	0.0055065	0.0273034	0.0302663	0.0384708	0.0130205	0.00743991				1	5	0.0477111	0.0102259	0.05217	0.132206	0.1738	0.0108747	0.00961278
	2025-03-28	2	1	0.045207	0.03063	-0.0127585	0.0264204	0.0156124	0.00824785	-0.0233348			2025-03-28	2	1	0.0509681	0.0084477	0.0335076	0.0472202	0.202727	0.00738094	0.00236098
		2	2	0.045207	0.03063	-0.0127585	0.0264204	0.0156124	0.00824785	-0.0233348				2	2	0.0509681	0.0084477	0.0335076	0.0472202	0.202727	0.00738094	0.00236098
		2	3	0.0267602	-0.0158714	0.0165374	0.0124997	0.0757632	0.0426861	0.0114907				2	3	0.0497823	0.0214405	0.0230086	0.0270791	0.268012	0.0325722	0.0244935
		2	4	0.0256085	0.0236352	0.0328206	0.0356248	0.09957	0.0330286	0.0217657				2	4	0.0411318	0.0279824	0.042877	0.0415275	0.230631	0.0242266	0.0272107
		2	5	0.0245748	0.0548953	0.0716465	0.0446435	0.172872	0.0647149	0.0241744				2	5	0.0470978	0.0093015	0.00727134	0.0204241	0.228604	0.0111171	0.0113369
		2	6	0.032853	0.0265638	0.0247287	0.0302199	0.0473273	0.0207148	0.0281991				2	6	0.0423281	0.0262885	0.0232786	0.0322312	0.193679	0.0197853	0.0224467
		2	7	0.0192538	0.00192698	0.00155889	0.00106905	0.0753304	0.123172	0.0443355				2	7	0.0429897	0.0154318	0.0400434	0.0273456	0.365807	0.0156874	0.014659
		3	8	0.056124	0.019882	0.0236812	0.0537235	0.278966	0.00279502	-0.00809982				3	8	0.0555052	0.00747637	0.0337105	0.0354453	0.236253	0.00443722	0.00457581
		3	9	0.0542202	0.00646993	0.0220487	0.0281843	0.0270002	0.00669773	-9.9812e-05				3	9	0.0623998	0.0142484	0.0382813	0.0381755	0.242811	0.00694895	0.00468809
		3	10	0.0491459	0.00946709	0.0249068	0.0258862	0.0390833	0.0135077	0.00644196				3	10	0.0555818	0.0130569	0.0294821	0.0455477	0.269864	0.00493817	0.00313997
		3	11	0.0397302	0.000155705	0.0299949	0.029114	0.0565202	0.0207556	0.0309739				3	11	0.0352845	0.00555344	0.0259545	0.0409277	0.270258	0.00196224	0.00510822
		3	12	0.0570472	0.0148679	0.0294849	0.0147966	0.0600865	-0.0029067	-0.0103892				3	12	0.0589881	0.0100176	0.0406929	0.0367214	0.217405	0.00715572	0.00774625
		3	13	0.0436128	0.0173114	0.0280662	0.0344241	0.05497	0.0187166	0.0155983				3	13	0.0417135	0.0100713	0.0359854	0.0328588	0.22145	0.0151384	0.0161368
		3	14	0.00876615	0.0451172	0.0282304	0.0560422	0.0565551	0.0274685	0.0649025				3	14	0.0194561	0.024807	0.010693	0.0270745	0.14424	0.0107916	0.0147537
		4	16	0.0379894	0.0250844	0.0294247	0.025113	0.113657	0.0132187	0.0483724				4	16	0.0201243	0.0158411	0.00758494	0.0190847	0.114404	0.00791932	0.0141554
	2025-03-31	5	3	0.0527317	0.0219373	0.0185505	0.024486	0.0511636	0.0248575	0.0382585			2025-03-31	5	3	0.146903	0.0113427	0.0117071	0.0217153	0.128353	0.0119958	0.0194748
		5	4	0.169723	0.0123882	0.0146007	0.0137365	0.0274116	0.0141601	0.0104072				5	4	0.130727	0.00534416	0.00726392	0.00795015	0.15861	0.0222681	0.00669651
		5	5	0.0298104	0.00909449	0.0104153	0.00777395	0.0401091	0.00535827	0.0015786				5	5	0.189444	0.0102568	0.0169717	0.00937264	0.198447	0.00530287	0.0101752
		6	7	0.0747939	0.0393716	0.0424406	0.0573496	0.0374906	0.0274135	0.0367228				6	7	0.0785416	0.0321408	0.10901	0.242072	0.10426	0.0343845	0.0369011
		6	8	0.109365	0.0306444	0.0606487	0.0685537	0.0372145	0.0227902	0.0366571				6	8	0.115239	0.0287192	0.0844265	0.395411	0.085895	0.0273847	0.0268202
		6	9	0.0849673	0.022028	0.0473239	0.0691085	0.0430199	0.0426357	0.0256597				6	9	0.0991948	0.0257551	0.0893245	0.335202	0.0990771	0.0365249	0.0222101
	count	6	24	0.0522856	0.019824	0.0260682	0.0348347	0.0660177	0.0246294	0.0181137	Mean		count	6	24	0.0669449	0.015503	0.0389672	0.0766502	0.196694	0.01503	0.014038	Mean
				0.0324839	0.0152299	0.0188275	0.0198898	0.0554461	0.0251908	0.0216855	STD					0.0402592	0.00800039	0.0273637	0.0998211	0.0640592	0.00985205	0.00895942	STD

### Sheet: Fig e
	Fig. e - Raw Motion of the Base Along Y (µm)												Fig. e - Raw Motion of the Cap Along Y (µm)
	Experiment ID			kHz									Experiment ID			kHz
	Date	Locust No	Cell No	1	1.5	2	2.5	3	3.5	4			Date	Locust No	Cell No	1	1.5	2	2.5	3	3.5	4
	2025-03-19	1	3	0.0304333	0.00495466	0.0342903	0.0150395	0.0397973	-0.00298904	0.00269801			2025-03-19	1	3	0.0241068	0.000129157	0.0811496	0.0232318	0.0246561	-0.00108987	-0.000841455
		1	4	0.0250156	0.0143517	0.0543387	0.0280084	0.0267866	0.00363871	-0.00834088				1	4	0.0227859	0.0104849	0.0929781	0.0356873	0.0369383	0.00861715	0.00947143
		1	5	0.0194229	0.0160405	0.0606115	0.0281316	0.00781257	-0.0063773	-0.000999854				1	5	0.021521	0.0129051	0.149566	0.0687941	0.0112122	0.01377	0.013803
	2025-03-28	2	1	0.0300021	-0.0233446	0.0201391	0.0441952	0.0357972	-0.00662338	0.01926			2025-03-28	2	1	0.0839448	0.0181792	0.0257096	0.0372449	0.050014	0.00840306	0.00938846
		2	2	0.0300021	-0.0233446	0.0201391	0.0441952	0.0357972	-0.00662338	0.01926				2	2	0.0839448	0.0181792	0.0257096	0.0372449	0.050014	0.00840306	0.00938846
		2	3	0.064483	-0.00146011	0.00748003	0.0312208	0.0452167	0.0282965	-0.00130211				2	3	0.0795781	0.0173923	0.0160065	0.0135754	0.141121	0.0188952	0.0105992
		2	4	0.0591965	0.012808	0.0182624	0.0173619	0.0522432	0.0256981	0.0302196				2	4	0.077322	0.0179076	0.025963	0.0174484	0.134416	0.0112607	0.0112291
		2	5	0.0460546	-0.0287021	0.0113082	0.02571	0.0749424	0.0238366	0.0232759				2	5	0.083912	0.0221236	0.0284739	0.0181308	0.112954	0.0155838	0.0171817
		2	6	0.0569199	0.00326155	0.00480176	-0.0116151	0.0118181	0.0055763	0.00713942				2	6	0.055018	0.00190313	0.00833587	-0.00675641	0.0627269	-0.00578848	-0.0129343
		2	7	0.0549067	0.0436375	0.0186731	0.0639692	0.077732	0.115954	0.0740272				2	7	0.0801998	0.0187773	0.0283034	0.0187378	0.133349	0.0151011	0.0121604
		3	8	0.100898	0.00832538	0.0148041	0.03708	0.0681642	0.00419139	0.000547455				3	8	0.0997222	0.00731313	0.0174435	0.0128221	0.0794591	0.00329841	0.00122381
		3	9	0.0998566	0.00379732	0.0155163	0.0264758	0.0422177	-0.00190646	0.0105517				3	9	0.106116	0.00868802	0.0225301	0.0175887	0.0827654	0.00290033	-0.000141456
		3	10	0.0635387	-0.0060084	0.0149958	0.0199356	0.070647	-0.0102461	0.0098316				3	10	0.09277	0.0117496	0.02313	0.0312704	0.0806431	0.0047981	0.00424767
		3	11	0.0786059	0.00251562	0.0346717	0.0141115	0.0661724	-0.0034098	-0.00547603				3	11	0.0725792	0.00397216	0.0236743	0.0152213	0.0879583	-0.00199238	-0.00232376
		3	12	0.092084	0.0159932	0.031489	0.0109635	0.123195	-0.00243543	0.0179072				3	12	0.109355	0.00863002	0.0292726	0.0143888	0.165026	0.00547311	0.00422583
		3	13	0.077309	0.00104424	0.00624203	0.00528685	0.0705274	-0.00523089	-0.00663727				3	13	0.0917525	-0.00449229	0.0208052	0.011774	0.124514	-0.00272548	-0.00364715
		3	14	0.0313791	0.00495141	0.00797021	0.00126171	0.030478	0.0112796	0.0139443				3	14	0.0266856	0.0192211	0.00962701	0.0147493	0.0583294	0.00661754	0.00629056
		4	16	0.022847	0.0112747	0.0124614	0.0105758	0.0325228	0.0105087	0.0278728				4	16	0.0495447	0.0152933	0.0173831	0.00778466	0.0386659	0.0047963	0.00801247
	2025-03-31	5	3	0.0877045	0.0223847	0.0141178	0.0219175	0.0608855	0.0333421	0.0389253			2025-03-31	5	3	0.174166	0.0320388	0.0239546	0.0346935	0.0614937	0.0337554	0.0370079
		5	4	0.194435	0.00609765	0.0341619	0.0302693	0.0603736	0.0240828	0.0126155				5	4	0.184891	0.0168702	0.0277262	0.0282094	0.0693503	0.0493858	0.0191962
		5	5	0.038425	0.00814731	0.0155301	0.0122611	0.0529833	0.0270967	0.00547996				5	5	0.185822	0.0220199	0.0189322	0.0217754	0.0481648	0.0173187	0.0176533
		6	7	0.205273	0.0207695	0.0231629	0.0505947	0.0115866	0.00657113	0.0144862				6	7	0.230347	0.00293563	0.0553606	0.224228	0.0200185	-0.000977412	-0.00757808
		6	8	0.222973	0.0219568	0.0191779	0.0355342	0.0174324	-0.000954936	-0.00429838				6	8	0.241303	0.00351718	0.0423507	0.330604	0.00952462	-0.000519437	-0.00385617
		6	9	0.177737	0.0275263	0.0209109	0.0568953	0.0233797	0.00710903	0.00381308				6	9	0.227668	0.00516945	0.0404001	0.291326	0.00832369	-0.0108568	-0.00296762
	count	6	24	0.0795627	0.00695743	0.021469	0.0258075	0.0474379	0.0116827	0.0127	Mean		count	6	24	0.104377	0.0121212	0.0356161	0.0549906	0.0704849	0.00851784	0.0065329	Mean
				0.0593687	0.0159835	0.0137323	0.0175933	0.0262752	0.025257	0.0176281	STD					0.065761	0.00842769	0.0308715	0.0883148	0.0441748	0.0125849	0.0103531	STD

### Sheet: Fig f
	Fig. f - Ratio of the motion at the base X/Y												Fig. f - Ratio of the motion at the cap X/Y
	Experiment ID			kHz									Experiment ID			kHz
	Date	Locust No	Cell No	1	1.5	2	2.5	3	3.5	4			Date	Locust No	Cell No	1	1.5	2	2.5	3	3.5	4
	2025-03-19	1	3	1.63761	1.37241	0.871759	1.57545	1.33555	2.13994	1.35495			2025-03-19	1	3	2.05526	2.08806	1.04724	2.60807	4.24154	2.03589	1.86226
		1	4	1.87417	1.3674	0.83917	2.06231	1.51466	1.39875	2.36046				1	4	1.79819	0.998456	0.632849	1.92672	3.68502	1.19982	1.19237
		1	5	1.83975	0.685418	0.64191	1.02638	1.69874	1.7341	1.26774				1	5	1.71156	0.897549	0.410575	1.50869	6.02969	0.90389	0.863249
	2025-03-28	2	1	1.4773	26.9278	0.522942	0.766467	0.691215	1.59292	0.129052			2025-03-28	2	1	0.689666	0.773992	1.16467	1.16823	3.30483	0.964477	0.754913
		2	2	1.4773	26.9278	0.522942	0.766467	0.691215	1.59292	0.129052				2	2	0.689666	0.773992	1.16467	1.16823	3.30483	0.964477	0.754913
		2	3	0.55682	0.810015	1.14408	0.731825	1.30661	1.19522	1.22352				2	3	0.694601	1.11681	1.19095	1.43109	1.79915	1.35673	1.47227
		2	4	0.568999	1.2444	1.20515	1.29658	1.55384	1.10162	0.885837				2	4	0.634011	1.24298	1.30045	1.5993	1.61736	1.41371	1.46629
		2	5	0.727352	2.07029	1.64288	1.24765	1.71944	1.4596	1.00699				2	5	0.645624	0.708678	0.607331	1.06072	1.86325	0.873907	0.845572
		2	6	0.696998	1.46152	1.41524	2.04955	1.5666	1.31379	1.41186				2	6	0.842509	1.83407	1.50369	2.87536	2.4702	2.30564	2.79915
		2	7	0.615012	0.599336	0.72484	0.546719	0.985676	1.0266	0.836324				2	7	0.656173	0.919661	1.21666	1.19648	2.4205	1.01338	1.06453
		3	8	0.598056	1.31169	1.20356	1.36023	3.72175	0.899262	0.610004				3	8	0.621442	1.00549	1.48549	1.69863	2.63342	1.05723	1.16912
		3	9	0.622072	1.06855	1.12677	1.03257	0.803553	1.33271	0.791441				3	9	0.628493	1.27018	1.45278	1.62894	2.6814	1.30187	1.33887
		3	10	0.829406	1.65425	1.2831	1.11567	0.72604	1.83073	0.913409				3	10	0.641365	1.04979	1.16394	1.31015	2.9709	1.00804	0.936035
		3	11	0.583587	0.945981	0.908587	1.29425	0.89554	1.7557	2.07174				3	11	0.599215	1.06336	1.04979	1.66225	2.67348	1.1697	1.28454
		3	12	0.660999	0.974062	0.960424	1.07677	0.581958	0.986763	0.377992				3	12	0.590166	1.06248	1.27236	1.79669	1.29593	1.0998	1.21628
		3	13	0.641811	1.42415	1.57204	1.7719	0.853749	1.7404	1.59239				3	13	0.537942	1.7029	1.35702	1.6241	1.68577	2.19225	2.33641
		3	14	0.629615	1.4711	1.37319	1.89854	1.32106	1.21181	1.63193				3	14	0.850759	1.12794	1.02964	1.35224	2.04023	1.13299	1.23922
		4	16	1.22378	1.20858	1.3157	1.39683	2.36312	1.07281	1.22099				4	16	0.552066	1.01718	0.761671	1.43913	2.34414	1.12879	1.25233
	2025-03-31	5	3	0.680698	0.993309	1.13258	1.03685	0.908025	0.877411	0.991431			2025-03-31	5	3	0.865737	0.66767	0.788601	0.799339	1.7401	0.644438	0.719579
		5	4	0.881735	1.11727	0.750727	0.770246	0.689297	0.858394	0.942587				5	4	0.740455	0.738741	0.631752	0.607523	1.92932	0.635923	0.706347
		5	5	0.892164	1.01613	0.92008	0.926413	0.876954	0.681422	0.9121				5	5	1.01758	0.734451	0.948637	0.701536	3.18887	0.689372	0.800305
		6	7	0.412676	1.3199	1.27325	1.07263	1.45786	1.38094	1.36377				6	7	0.406098	1.85956	1.6233	1.07	2.70539	2.31628	2.61229
		6	8	0.524538	1.15136	1.69324	1.44057	1.33833	1.65062	1.84117				6	8	0.525504	1.83184	1.60485	1.1795	3.02219	2.20778	2.20898
		6	9	0.531196	0.922273	1.43768	1.12836	1.29226	1.59035	1.44019				6	9	0.489226	1.69668	1.69127	1.13794	3.56356	3.06181	2.03503
	count	6	24	0.882652	3.33521	1.10341	1.22463	1.28721	1.35103	1.13779	Mean		count	6	24	0.811804	1.17427	1.12917	1.43962	2.71713	1.36159	1.37212	Mean
				0.43557	7.12021	0.331663	0.406169	0.662561	0.36148	0.538203	STD					0.418071	0.417675	0.345465	0.513364	1.00452	0.625594	0.606242	STD

### Sheet: Fig h
	Fig. h - Relative Motion (µm)
	Experiment ID			kHz
	Date	Locust No	Cell No	1	1.5	2	2.5	3	3.5	4
	2025-03-19	1	3	0.014993	0.00557642	0.0340936	0.0266576	0.0286453	0.0075129	0.0103865
		1	4	0.00526432	0.0144901	0.0202447	0.0108911	0.0821441	0.000984001	0.00670555
		1	5	0.00112153	0.00122176	0.0116244	0.0428898	0.0590269	0.0102948	0.00386126
	2025-03-28	2	1	0.0327412	0.00809521	0.0186378	0.0124641	0.0968171	-0.00550104	-0.00818778
		2	2	0.00284137	0.0142305	0.0157258	0.0035029	0.0159894	0.00247033	-3.90856e-05
		2	3	0.00804896	0.00611167	0.0221753	0.00472596	0.113783	0.0063853	0.0068453
		2	4	0.00176276	0.0140058	0.000363618	0.0148922	0.115318	-0.00660995	0.00985651
		2	5	0.000783093	0.00406815	0.00200359	0.0176473	0.147559	-0.00190303	0.0109309
		2	6	0.0032236	-0.00321664	0.0210164	0.000394705	0.0735569	-0.00268712	-0.0139009
		2	7	0.00468324	0.00259028	0.00573896	0.0102504	0.115128	0.000401985	0.00590027
		3	8	0.00478646	0.00726585	0.0128333	0.00193777	0.0466469	-0.00293575	0.019704
		3	9	0.012254	0.0163154	0.00995204	0.00710587	0.00168582	0.0016509	0.0315533
		3	10	0.0495132	0.0386423	0.011834	-0.00243732	0.184007	-0.017878	0.0361418
		3	11	0.00134657	0.00753042	0.0103307	0.017273	0.0766045	0.00817276	-0.00247176
		3	12	0.0122693	0.0146058	0.00863735	0.0183093	0.0750426	0.00277776	-0.00353101
		3	13	0.00369194	-0.021258	0.0255295	0.0263015	0.124957	0.00686387	0.0141515
		3	14	0.00757325	0.0215548	0.0197437	0.00531514	0.0593691	0.0109447	0.00256721
		4	16	0.0125142	0.0184423	0.0189986	0.0107888	0.142926	0.0337096	0.028054
	2025-03-31	5	3	0.061896	0.00440652	0.00880253	0.00862328	0.023769	0.00911882	0.0256129
		5	4	0.00917254	0.00910795	0.00420833	0.0174189	0.0640167	0.00635325	0.00158897
		5	5	0.100226	0.00270165	0.0198035	0.00520815	0.0794072	0.0132303	0.0153767
		6	7	0.0120962	0.0483635	0.0386525	0.0880666	0.0184411	0.0106461	0.0130393
		6	8	0.00525702	0.0162915	0.00569594	0.156867	0.00279002	0.021979	0.000316195
		6	9	0.00489085	0.00929393	0.0326967	0.11336	0.023567	0.00571358	0.00293032
	count	6	24	0.0155396	0.0108516	0.015806	0.0257689	0.0738	0.00507063	0.009058	Mean
				0.0230959	0.0130559	0.00988936	0.038029	0.0481433	0.00982024	0.0121337	STD

### Sheet: Fig i
	Fig. i - Shear motion (µm)
	Experiment ID			kHz
	Date	Locust No	Cell No	1	1.5	2	2.5	3	3.5	4
	2025-03-19	1	3	0.114476	0.114739	0.147939	0.111696	0.124117	0.142335	0.135282
		1	4	0.12521	0.219887	0.144125	0.19754	0.208464	0.13388	0.505422
		1	5	0.0966566	0.0894608	0.101307	0.115622	0.130606	0.102674	0.0946695
	2025-03-28	2	1	0.128301	0.0916769	0.101019	0.115344	0.155602	0.11949	0.100679
		2	2	0.0956797	0.0755161	0.0805506	0.0850258	0.0949532	0.0743071	0.0847608
		2	3	0.096556	0.0849381	0.0848109	0.0786326	0.101812	0.0742277	0.0874441
		2	4	0.0729232	0.0811669	0.073171	0.086701	0.102241	0.0732867	0.0864135
		2	5	0.094512	0.0928174	0.0888775	0.0901786	0.100455	0.0846387	0.0944367
		2	6	0.0803458	0.0814279	0.0824284	0.07761	0.114401	0.0840854	0.087083
		2	7	0.121799	0.101682	0.136204	0.131527	0.138073	0.112949	0.168804
		3	8	0.118179	0.175033	0.133794	0.162268	0.268798	0.145459	0.158724
		3	9	0.0759644	0.0957811	0.088204	0.0965541	0.0798222	0.0825963	0.0830701
		3	10	0.110618	0.104007	0.106473	0.12585	0.12524	0.120322	0.116673
		3	11	0.109749	0.0989267	0.100249	0.132203	0.126883	0.106229	0.116672
		3	12	0.17034	0.171727	0.218634	0.168226	0.342247	0.196943	0.158678
		3	13	0.182793	0.0973269	0.103888	0.151395	0.114537	0.107472	0.122694
		3	14	0.147287	0.150351	0.188028	0.15092	0.308617	0.130827	0.140846
		4	16	0.634312	0.657786	0.573086	0.803679	0.98039	1.27767	1.09078
	2025-03-31	5	5	0.0968154	0.0893613	0.102925	0.0922014	0.0950453	0.0942499	0.0973195
		6	7	0.22187	0.190855	0.162734	0.191834	0.186236	0.150662	0.183485
		6	8	0.227318	0.164355	0.182979	0.30377	0.558748	0.161057	0.150438
		6	9	0.423521	0.138201	0.233545	0.169084	0.272569	0.155003	0.145493
	count	6	22	0.161147	0.143956	0.147044	0.165357	0.214993	0.169562	0.182267	Mean
				0.127464	0.119143	0.103191	0.14833	0.200295	0.243932	0.215893	STD
