## Supplementary material for "A stretching mechanism evokes mechano-electrical transduction in auditory chordotonal neurons": Source Data Figure 5

### Sheet: Annotated Data Fig 5j,k
			Transduction current (pA) - Averaged Per Locust
			Pull								Pull-return								Push								Push-return
	Locust ID	Cell ID	1 nm	5 nm	10 nm	50 nm	100 nm	500 nm	1000 nm	2000 nm	1 nm	5 nm	10 nm	50 nm	100 nm	500 nm	1000 nm	2000 nm	1 nm	5 nm	10 nm	50 nm	100 nm	500 nm	1000 nm	2000 nm	1 nm	5 nm	10 nm	50 nm	100 nm	500 nm	1000 nm	2000 nm
	3	1	0	-15.2516	-25.0115	-7.51386	-14.2909	-45.0375	-51.1804	-55.394	0	-1.00759	-49.7283	-29.0373	-13.357	-40.7303	-39.6422	-21.417	0	-14.9577	-52.0319	-5.04138	-23.7151	-44.3738	-31.5957	-31.9191	0	-10.1759	-16.0344	-21.5583	-14.6144	-36.0785	-32.1938	-20.2284
	4	2	0	3.93019	-3.42501	1.90885	0.761731	-6.43177	-6.62342	-33.6035	0	-5.8925	-3.1693	2.47124	4.7446	-2.25278	0.988352	-18.9393	0	1.55915	-12.9115	2.21782	1.82009	-4.46521	-0.588423	-10.7149	0	-1.69988	7.18748	1.11754	-3.86194	-2.33084	-1.19799	-7.4139
	5	3	0	-0.429212	-3.64893	-0.226928	-1.37769	-16.9491	-37.3705	-36.895	0	-1.24727	-0.730547	-0.0804568	-2.35239	-8.98913	-28.6879	-29.1898	0	0.314585	-18.0161	0.908098	-0.0370208	-20.6726	-27.8	-24.594	0	0.645073	0.164848	-1.24431	-1.07212	-6.80065	-26.0305	-28.0633
	6	4	0	-7.56229	-7.20884	-6.67319	-9.26561	-27.1193	-22.3154	-24.282	0	-13.3593	-15.2763	3.75176	4.90289	-17.6066	-19.8167	-20.1029	0	-13.95	-16.9396	-9.50207	-6.50931	-3.83006	-20.5927	-17.7359	0	-2.12065	-19.7548	-1.32583	-5.41885	-10.9364	-10.6284	-15.4399
	7	5	0	-2.6982	-2.4983	1.06266	-2.50464	-11.3874	-16.8327	-16.7385	0	0.0371089	0.306481	-3.45199	-4.51632	-9.81635	-15.2918	-18.5655	0	-4.39589	-4.26272	-0.635098	-3.01595	-6.55859	-7.35135	-4.07707	0	-3.64236	-8.20758	-1.18641	-1.08298	-6.87151	-8.46304	-7.51206
	8	6	0	-1.83407	-0.375455	1.21952	-0.798557	-5.46722	-15.1844	-21.9987	0	-2.59292	-2.71722	-0.720222	-1.51327	-5.02735	-12.168	-16.4498	0	-0.184526	-2.45875	-0.935226	-0.481577	-5.71729	-8.71132	-9.32802	0	-2.17471	-2.91955	1.5808	1.16195	-3.67189	-11.1208	-9.82853
	9	7	0	0.0539661	0.569739	-1.20508	-0.103372	-2.24428	-24.717	-29.6593	0	1.1084	-1.00578	1.03168	-0.874692	0.563021	-3.43345	-25.9458	0	-0.117373	-6.76838	-1.78105	0.968891	-1.33313	-22.4193	-20.0243	0	-1.30178	0.223108	-1.00163	-2.50384	0.672656	-7.49418	-24.7994
	13	8	0	-1.90861	-4.42415	-4.58222	-6.45436	-13.4785	-19.1054	-24.8791	0	-11.3943	-18.0732	-2.93888	-4.34067	-10.5828	-12.6591	-16.0598	0	-7.09964	-1.17381	-7.67498	-6.89123	-16.8669	-18.977	-9.70055	0	-7.42222	-12.3647	-5.1664	-7.13977	-16.0906	-15.7874	-0.110496
	14	9	0	-20.685	-11.9519	-16.6078	-15.6468	-28.6202	-36.3081	-32.1838	0	-20.3479	-26.4482	-14.7825	-12.6451	-16.1993	-17.9522	-19.1156	0	-26.0857	-9.36044	-13.3003	-14.7299	-16.7	-4.97489	-1.33037	0	-24.4272	-22.7069	-4.22976	-5.8652	-7.27643	-4.48092	6.49607
	15	10	0	-6.04804	-7.78874	-4.01365	-23.3364	-28.1712	-36.6874	-44.1475	0	-12.8286	-20.4039	-11.6866	-9.08802	-26.4354	-28.5496	-42.8798	0	-10.8984	-14.5245	-6.87	-11.5688	-20.5385	-28.6151	-22.6815	0	-18.2951	-23.8429	-12.3703	-19.4301	-20.426	-27.5427	-4.74064
	16	11	-0.31064	-0.375332	-2.71651	-2.6292	-4.9354	-12.8809	-20.7685	-25.2601	-0.94047	-0.191491	-1.48733	-0.754848	-3.30929	-9.11053	-11.2887	-13.4065	1.47101	-4.92196	-1.7623	-2.23471	-4.79132	-6.58834	-7.11901	-3.59854	-0.246065	-3.50742	-7.34386	-0.250914	-0.692671	-5.01625	-8.9163	-0.730841
	17	12	-1.12883	-1.87212	-1.63737	-0.0315643	-1.72937	-3.71762	-13.2465	-15.0683	-0.97144	-1.34912	-2.92806	-0.0775524	0.0918482	-2.11534	-3.50222	-14.4279	-1.14913	1.48953	0.0746109	-0.269082	0.361423	-2.0064	-4.8076	-7.63954	0.600072	-2.18837	-0.498	1.08593	-0.481322	0.577222	-3.83418	-6.80931
	18	13	-1.02043	-6.22922	-1.98648	-1.47105	-4.22	-10.0814	-11.4218	-12.3815	0.514454	-1.39559	-4.2015	-0.709668	-0.535606	-8.6746	-6.64842	-9.08958	-3.1793	-2.10926	-2.97695	-1.38936	-1.39101	-4.65483	-6.22567	-3.02741	-0.445731	-2.05261	-5.59119	-0.702661	-1.60468	-4.03285	-3.37441	-1.70099
	19	14	-8.98815	1.43596	-8.56054	-5.84234	-10.8974	-20.4725	-29.4018	-27.5076	-3.68402	-16.875	-17.9532	1.02784	-6.49771	-17.9083	-22.5571	-22.489	-3.6379	-10.2486	-9.04803	-4.2031	-9.87371	-16.4975	-11.2564	-5.73467	-2.12375	-18.6886	-21.7861	-6.37713	-6.81667	-12.7936	-17.1785	-9.0482
	20	15	-9.28267	-11.2092	-17.8663	-6.08674	-0.00703566	-18.4834	-14.2238	-22.8411	-4.68237	-20.5164	-6.01813	-5.29719	-11.7336	-9.11372	-14.3179	-6.61914	-7.56412	-14.1131	-12.5144	-6.40263	-16.9306	-13.8782	-5.17837	-8.4064	-6.84123	-11.0081	-20.896	-8.8984	-15.2501	-3.13233	-10.7669	-2.69221
	22	16	0.631865	-3.1458	-1.71773	-0.948038	-0.69246	-4.56065	-6.96968	-10.4408	-2.16683	-0.545535	-3.3788	-3.48186	-1.09559	-4.853	-4.32686	-5.19736	-2.39407	-1.0178	-1.43445	-1.69017	-2.20418	-0.447815	-2.06919	-0.298236	-3.98069	-1.32077	-0.95567	-0.0538239	-1.36147	3.69267	2.3673	0.9576
	23	17	-0.839972	-2.49457	-4.56129	0.0183249	-3.37565	-6.83968	-13.6321	-18.778	-0.666009	-3.98555	-3.7484	-2.57259	-0.28522	-4.23854	-9.21715	-14.4065	-2.10326	-1.47144	-1.05123	0.71806	-2.14291	-4.56636	-3.37929	-7.35286	0.37437	-0.225511	-7.31385	-2.02949	-0.856922	-3.47782	-2.35052	-4.50873
	24	18	-4.37678	-11.3171	-17.8752	-9.95262	-15.644	-12.6321	-7.69395	-19.9641	-3.48496	-10.944	-21.746	-6.96619	-13.5033	-5.60177	-19.7448	-21.9398	-1.48171	-8.87762	6.13834	-5.91546	-10.3033	4.43277	5.01407	-9.19405	-1.89206	-18.5186	-13.0714	-17.3219	-14.9597	-25.0239	-13.5926	10.319
		AVERAGE	-1.40642	-4.86891	-6.81581	-3.53194	-6.36211	-15.2542	-21.3157	-26.2235	-0.893425	-6.85153	-11.0393	-4.1264	-4.21714	-11.0385	-14.9342	-18.6801	-1.11325	-6.50476	-8.94567	-3.55559	-6.19086	-10.2924	-11.4804	-10.9643	-0.808617	-7.11804	-9.76175	-4.44072	-5.65838	-8.83428	-11.2548	-6.9919
		STD	2.92521	6.10924	6.8555	4.57863	6.75975	10.8841	12.0902	10.9925	1.5001	7.19807	12.6041	7.57028	5.62696	9.70723	10.1549	8.42949	2.02876	7.24717	12.2619	3.98162	6.87805	10.9582	10.4518	8.58559	1.82161	7.60852	9.1854	6.42316	6.06949	9.79101	9.25038	9.74536
		N	18	18	18	18	18	18	18	18	18	18	18	18	18	18	18	18	18	18	18	18	18	18	18	18	18	18	18	18	18	18	18	18
	Locust ID	Cell ID	Noise (0.1 s)
	3	1	4.59978
	4	2	-2.28704
	5	3	1.10679
	6	4	-4.39637
	7	5	0.541316
	8	6	-0.847756
	9	7	-0.347383
	13	8	-0.269456
	14	9	0.204391
	15	10	0.111559
	16	11	-0.0302614
	17	12	0.0736604
	18	13	0.217189
	19	14	-0.137491
	20	15	0.0440909
	22	16	-0.151001
	23	17	0.116125
	24	18	-0.747912
		Mean	-0.12221	pA
		STD	1.6432	pA

### Sheet: Fig 5j,k
	Average transduction current in response to step displacement - PULL-PUSH
	stimulation	pull		push (return to offset)		push		pull (return to offset)
	(nm)	mean (pA)	std (pA)	(pA)	std (pA)	(pA)	std (pA)	(pA)	std (pA)
	1	-1.40642	2.92521	-0.893425	1.5001	-1.11325	2.02876	-0.808617	1.82161
	5	-4.86891	6.10924	-6.85153	7.19807	-6.50476	7.24717	-7.11804	7.60852
	10	-6.81581	6.8555	-11.0393	12.6041	-8.94567	12.2619	-9.76175	9.1854
	50	-3.53194	4.57863	-4.1264	7.57028	-3.55559	3.98162	-4.44072	6.42316
	100	-6.36211	6.75975	-4.21714	5.62696	-6.19086	6.87805	-5.65838	6.06949
	500	-15.2542	10.8841	-11.0385	9.70723	-10.2924	10.9582	-8.83428	9.79101
	1000	-21.3157	12.0902	-14.9342	10.1549	-11.4804	10.4518	-11.2548	9.25038
	2000	-26.2235	10.9925	-18.6801	8.42949	-10.9643	8.58559	-6.9919	9.74536
	N	18	18	18	18	18	18	18	18	N. of Locusts

### Sheet: Annotated Data Fig 5l,m
			Transduction current (pA) - Averaged Per Locust
			Up								Up-return								Down								Down-return
	Locust ID	Cell ID	1 nm	5 nm	10 nm	50 nm	100 nm	500 nm	1000 nm	2000 nm	1 nm	5 nm	10 nm	50 nm	100 nm	500 nm	1000 nm	2000 nm	1 nm	5 nm	10 nm	50 nm	100 nm	500 nm	1000 nm	2000 nm	1 nm	5 nm	10 nm	50 nm	100 nm	500 nm	1000 nm	2000 nm
	13	1	0	4.14309	-5.2654	-2.84076	-1.05595	-7.77684	-12.99	-18.1419	0	0.630354	-1.63715	-0.0456059	-0.699535	-8.34646	-18.9996	-20.175	0	-0.313755	-0.155904	0.0840458	0.229892	-6.58901	-12.535	-17.0085	0	-2.054	-3.26828	1.19137	2.39134	-15.8285	-10.3873	-16.4613
	14	2	0	-6.25516	-3.1231	-1.35004	-5.9679	-5.36627	-17.0215	-19.665	0	-11.6566	-10.4134	0.568278	-7.5224	-11.1384	-4.03279	-19.6572	0	1.36426	-4.3231	-6.05842	-6.54619	-8.00331	-3.5194	3.59372	0	-2.0331	-0.807114	-4.39378	-11.3428	-15.1206	-21.3567	-22.0086
	15	3	0	-7.17675	-4.12596	-0.52493	-10.9659	-4.9956	-19.5828	-15.2692	0	-8.61504	-10.2368	-0.399493	-2.16743	-16.2647	-5.75379	-19.6815	0	0.989829	6.47824	0.0284218	-5.07364	-13.3049	-34.161	-28.2692	0	-1.29271	-3.55934	1.83857	-0.812608	-18.915	-26.9649	-15.1436
	16	4	0	-5.19258	-0.659507	1.0451	-4.24892	-8.167	-7.40272	-11.1159	0	2.71131	-2.39049	-4.49675	-4.06045	-0.928476	-5.56748	-10.5684	0	-8.10725	-0.635839	-0.674914	-2.92093	-3.6766	-7.05674	-5.75879	0	-2.17011	-3.11259	-1.07735	-3.27969	-1.1437	-7.70245	-16.8178
	17	5	0	-2.45448	0.134541	1.82804	-1.94476	-1.11787	-2.76335	-10.115	0	1.26499	-1.68042	0.601327	-0.563911	0.0150472	-3.1328	-10.9964	0	-0.888601	-2.75276	-1.62417	-1.73989	0.963174	-0.710051	-2.45879	0	-4.41071	-1.50261	0.175118	-0.85137	-4.23581	0.703786	-3.73063
	18	6	0	-0.619791	-0.644229	1.10443	0.667603	-5.02494	-6.78547	-9.03589	0	-0.252895	-1.53867	-0.900311	-1.19232	0.724001	-3.9368	-8.31313	0	-4.51593	-0.579422	0.497857	-1.89932	-8.17215	-8.9501	-7.15516	0	1.54861	-2.72496	-1.41936	-0.177898	-8.07768	-12.4364	-11.9404
	19	7	0	-4.32884	0.0777042	-2.52627	-0.222602	-7.67458	-14.9924	-6.86329	0	-3.41617	-5.34411	2.0176	-3.74103	0.978086	-1.05666	-8.60405	0	-0.913552	-1.53212	-1.98981	-2.53773	-20.0775	-14.7537	-17.3493	0	0.947598	-1.63173	-2.57525	1.17054	-1.96965	-16.6152	-11.3684
	20	8	0	-1.37913	-5.86533	-1.95222	-1.96405	-2.32218	-1.10533	-3.83225	0	-3.21681	-4.17556	0.226516	1.28424	-6.27997	-12.3108	-16.0087	0	0.0537357	-4.53228	-0.899114	-13.2122	-8.22434	-15.3605	-7.13281	0	-1.24489	-4.7955	2.93213	-1.25881	-11.1702	-7.52596	-11.5876
	22	9	0	-0.841468	-8.034	-2.33479	-0.813629	-4.85784	-4.77131	-5.38878	0	3.63574	-4.03402	-0.769747	2.68346	1.24452	-1.76215	-1.16098	0	-4.08307	-4.87787	-5.01125	-6.33563	-11.5278	-5.59539	-4.10939	0	-3.39274	-3.81341	-0.846172	0.65211	-3.51454	-4.33217	-10.4855
	23	10	-1.08117	-1.40244	2.14678	-1.6543	-2.40893	-5.4969	-5.29999	-15.6301	0.717478	-2.36562	1.59676	-1.80031	1.1797	-4.78903	-8.28653	-8.11911	-1.11915	-1.13103	-1.75395	-2.34913	-2.5747	-3.83868	-2.45536	-2.44987	0.0800751	-3.66246	-0.492224	-1.35521	-1.06935	-4.57621	-5.96851	-5.75322
	24	11	-7.02066	-25.0341	-6.5856	-3.48925	-2.34876	-8.63002	-3.47841	-18.846	2.85516	-19.2319	-5.95917	-2.35015	-6.53809	-29.1973	-26.4666	-18.5718	6.23843	-20.0825	3.04113	1.76895	-5.05552	-12.8701	-11.0193	8.02497	-16.3875	-3.91558	-6.96862	-6.39857	-7.93282	-26.9086	-12.373	-8.6438
		AVERAGE	-0.736531	-4.59469	-2.90401	-1.15409	-2.84307	-5.58455	-8.74485	-12.173	0.324785	-3.68296	-4.16482	-0.668059	-1.9398	-6.7257	-8.30054	-12.896	0.465389	-3.42071	-1.05672	-1.47523	-4.33326	-8.66556	-10.556	-7.27937	-1.48249	-1.97092	-2.97058	-1.08441	-2.04649	-10.1328	-11.3599	-12.1764
		STD	2.01114	7.12847	3.1556	1.69831	3.10773	2.27548	6.01657	5.3666	0.826074	6.61265	3.52063	1.6637	3.09829	8.94138	7.59005	5.99716	1.85345	5.90246	3.2435	2.22878	3.44563	5.42483	8.80876	9.76095	4.71343	1.82307	1.79168	2.57786	3.90728	7.85126	7.54541	4.99419
		N	11	11	11	11	11	11	11	11	11	11	11	11	11	11	11	11	11	11	11	11	11	11	11	11	11	11	11	11	11	11	11	11
	Locust ID	Cell ID	Noise (0.1 s)
	13	1	0.105457
	14	2	-0.114457
	15	3	-0.550272
	16	4	0.385108
	17	5	0.159613
	18	6	0.165413
	19	7	-0.0403293
	20	8	-0.291934
	22	9	-0.0450773
	23	10	-0.0663614
	24	11	-0.25341
		Mean	-0.049659	pA
		STD	0.244679	pA

### Sheet: Fig 5l,m
	Average transduction current in response to step displacement - UP-DOWN
	stimulation	up		down (return to offset)		down		up (return to offset)
	(nm)	mean (pA)	std (pA)	(pA)	std (pA)	(pA)	std (pA)	(pA)	std (pA)
	1	-0.736531	2.01114	0.324785	0.826074	0.465389	1.85345	-1.48249	4.71343
	5	-4.59469	7.12847	-3.68296	6.61265	-3.42071	5.90246	-1.97092	1.82307
	10	-2.90401	3.1556	-4.16482	3.52063	-1.05672	3.2435	-2.97058	1.79168
	50	-1.15409	1.69831	-0.668059	1.6637	-1.47523	2.22878	-1.08441	2.57786
	100	-2.84307	3.10773	-1.9398	3.09829	-4.33326	3.44563	-2.04649	3.90728
	500	-5.58455	2.27548	-6.7257	8.94138	-8.66556	5.42483	-10.1328	7.85126
	1000	-8.74485	6.01657	-8.30054	7.59005	-10.556	8.80876	-11.3599	7.54541
	2000	-12.173	5.3666	-12.896	5.99716	-7.27937	9.76095	-12.1764	4.99419
	N	11	11	11	11	11	11	11	11	N. of Locusts

### Sheet: Summary
	Average transduction current in response to step displacement - PULL-PUSH (Fig. 5i)											Linear Regression Model to Y~log(X) 50 - 2000 nm
	stimulation	pull		push (return to offset)		push		pull (return to offset)					Estimate	SE	tStat	Fstat pValue	Adjusted R	R-square	alpha = 0.5	N
	(nm)	mean (pA)	std (pA)	(pA)	std (pA)	(pA)	std (pA)	(pA)	std (pA)			Pull	6.1726	0.7342	8.4072	6.7979e-13	0.439	0.445	***	18
	1	-1.40642	2.92521	-0.893425	1.5001	-1.11325	2.02876	-0.808617	1.82161			Pull-return	4.0927	0.65483	6.25	1.4283e-08	0.3	0.307	***	18
	5	-4.86891	6.10924	-6.85153	7.19807	-6.50476	7.24717	-7.11804	7.60852			Push	2.1384	0.66114	3.2344	0.0017173	0.0961	0.106	*	18
	10	-6.81581	6.8555	-11.0393	12.6041	-8.94567	12.2619	-9.76175	9.1854			Push-return	1.2251	0.66005	1.8561	0.066781	0.0267	0.0377	N.S.	18
	50	-3.53194	4.57863	-4.1264	7.57028	-3.55559	3.98162	-4.44072	6.42316
	100	-6.36211	6.75975	-4.21714	5.62696	-6.19086	6.87805	-5.65838	6.06949			Linear Regression Model to Y~log(X) 50-2000nm
	500	-15.2542	10.8841	-11.0385	9.70723	-10.2924	10.9582	-8.83428	9.79101				Estimate	SE	tStat	Fstat pValue	Adjusted R	R-square	alpha = 0.5	N
	1000	-21.3157	12.0902	-14.9342	10.1549	-11.4804	10.4518	-11.2548	9.25038			Up	2.7936	0.41262	6.7704	1.0562e-08	0.454	0.464	***	11
	2000	-26.2235	10.9925	-18.6801	8.42949	-10.9643	8.58559	-6.9919	9.74536			Up-return	3.1343	0.60971	5.1407	4.039e-06	0.32	0.333	***	11
	N	18	18	18	18	18	18	18	18	N. of Locusts		Down	1.9619	0.67705	2.8978	0.0054538	0.12	0.137	***	11
												Down-return	3.3723	0.57818	5.8326	3.3387e-07	0.379	0.391	***	11
	Average transduction current in response to step displacement - UP-DOWN (Fig. 5k)											ANOVA
	stimulation	up		down (return to offset)		down		up (return to offset)					50	100	500	1000	2000
	(nm)	mean (pA)	std (pA)	(pA)	std (pA)	(pA)	std (pA)	(pA)	std (pA)			Prob>F	non-equal variance	non-equal variance	non-equal variance	0.0092	2.65168e-08
	1	-0.736531	2.01114	0.324785	0.826074	0.465389	1.85345	-1.48249	4.71343							**	**
	5	-4.59469	7.12847	-3.68296	6.61265	-3.42071	5.90246	-1.97092	1.82307
	10	-2.90401	3.1556	-4.16482	3.52063	-1.05672	3.2435	-2.97058	1.79168			1000 nm stimulation (p-value)								1000 nm stimulation - One-Way ANOVA
	50	-1.15409	1.69831	-0.668059	1.6637	-1.47523	2.22878	-1.08441	2.57786			Group	Compare	Lower Lim	Difference	UpperLim	pValue	Remark		'Source'	'SS'	'df'	'MS'	'F'	'Prob>F'
	100	-2.84307	3.10773	-1.9398	3.09829	-4.33326	3.44563	-2.04649	3.90728			pull	pull_return	-16.5472	-6.38333	3.78057	0.525997	NS		'Groups'	1938.11	7	276.873	2.84559	0.00919791
	500	-5.58455	2.27548	-6.7257	8.94138	-8.66556	5.42483	-10.1328	7.85126			pull	push	-19.9861	-9.82222	0.34168	0.0660279	NS		'Error'	10508.3	108	97.2991
	1000	-8.74485	6.01657	-8.30054	7.59005	-10.556	8.80876	-11.3599	7.54541			pull	push_return	-20.2195	-10.0556	0.108346	0.0546761	NS		'Total'	12446.4	115
	2000	-12.173	5.3666	-12.896	5.99716	-7.27937	9.76095	-12.1764	4.99419			pull	up	-24.226	-12.5566	-0.887176	0.0255982	*
	N	11	11	11	11	11	11	11	11	N. of Locusts		pull	up_return	-24.6714	-13.002	-1.33263	0.0179261	*
												pull	down	-22.4078	-10.7384	0.931005	0.094904	NS
												pull	down_return	-21.6169	-9.94747	1.72191	0.154978	NS
												1000 nm stimulation (p-value)								1000 nm stimulation - One-Way ANOVA
												Group	Compare	Lower Lim	Difference	UpperLim	pValue	Remark		'Source'	'SS'	'df'	'MS'	'F'	'Prob>F'
												pull_return	push	-13.6028	-3.43889	6.72501	0.966099	NS		'Groups'	1938.11	7	276.873	2.84559	0.00919791
												pull_return	push_return	-13.8361	-3.67222	6.49168	0.951813	NS		'Error'	10508.3	108	97.2991
												pull_return	up	-17.8426	-6.17323	5.49616	0.727956	NS		'Total'	12446.4	115
												pull_return	up_return	-18.2881	-6.61869	5.0507	0.652525	NS
												pull_return	down	-16.0244	-4.35505	7.31434	0.942955	NS
												pull_return	down_return	-15.2335	-3.56414	8.10525	0.980865	NS
												2000 nm stimulation (p-value)								t-test	p-value			2000 nm stimulation - One-Way ANOVA
												Group	Compare	Lower Lim	Difference	UpperLim	pValue	Remark						'Source'	'SS'	'df'	'MS'	'F'	'Prob>F'
												pull	pull_return	-16.7105	-7.55556	1.59941	0.18584	NS						'Groups'	4722.01	7	674.573	8.54531	2.65168e-08
												pull	push	-24.4272	-15.2722	-6.11726	3.09024e-05	***		-9.579	2.8976e-08			'Error'	8525.6	108	78.9407
												pull	push_return	-28.405	-19.25	-10.095	6.99399e-08	***						'Total'	13247.6	115
												pull	up	-24.5751	-14.0641	-3.55313	0.0017482	***		0.00069979	-3.8261
												pull	up_return	-23.8297	-13.3187	-2.80768	0.00380812	***
												pull	down	-29.457	-18.946	-8.43495	5.09617e-06	***		0.00010712	-4.5319
												pull	down_return	-24.5661	-14.0551	-3.54404	0.00176525	***
												2000 nm stimulation (p-value)								t-test	p-value			2000 nm stimulation - One-Way ANOVA
												Group	Compare	Lower Lim	Difference	UpperLim	pValue	Remark						'Source'	'SS'	'df'	'MS'	'F'	'Prob>F'
												pull_return	push	-16.8716	-7.71667	1.4383	0.165364	NS						'Groups'	4722.01	7	674.573	8.54531	2.65168e-08
												pull_return	push_return	-20.8494	-11.6944	-2.53948	0.00340965	***		-4.72	0.00019765			'Error'	8525.6	108	78.9407
												pull_return	up	-17.0196	-6.50859	4.00242	0.544412	NS						'Total'	13247.6	115
												pull_return	up_return	-16.2741	-5.76313	4.74788	0.690515	NS		-1.9113	0.0666
												pull_return	down	-21.9014	-11.3904	-0.879396	0.0238617	*
												pull_return	down_return	-17.0105	-6.49949	4.01151	0.54622	NS		-2.2385	0.0336
