## Supplementary material for "A stretching mechanism evokes mechano-electrical transduction in auditory chordotonal neurons": Source Data Extended Data Figure 2

### Sheet: Fig a-c
Distance along the ganglion (nm)	Relative distance between the ganglion and the styliform body
32.257	0.554152
41.9488	0.515576
69.0995	0.537454
74.8341	0.614701
76.1616	0.607572
76.2029	0.49906
81.7745	0.525682
86.478	0.557421
90.8417	0.586685
92.1438	0.616049
96.8473	0.612598
97.8096	0.609265
102.419	0.51132
109.141	0.533285
111.298	0.541866
111.826	0.53938
116.57	0.46442
119.823	0.469291
122.602	0.470469
122.778	0.473403
128.486	0.491498
138.678	0.52623
139.505	0.423342
144.25	0.445172
152.26	0.49167
154.483	0.507772
158.794	0.480912
170.709	0.470149
mean	0.524157
std	0.0540763

### Sheet: Fig d
Distance from dendrite dilations to the base of the scolopidia
File location	Locust	Neuron	Distance (um)	Remark
R:\Locust\ac932\Muller's organ confocal images from Georgina's and Daisy's datasets\Cell count data\Other MO images for dendrite tracing and cilia plotting\Daisy\Day 12 23.03.21\Locust_4F_12_Mullersorgan.oif.files	1	1	6.03
R:\Locust\ac932\Muller's organ confocal images from Georgina's and Daisy's datasets\Cell count data\Other MO images for dendrite tracing and cilia plotting\Daisy\Day 12 23.03.21\Locust_4F_12_Mullersorgan.oif.files	1	2	7.14
R:\Locust\ac932\Muller's organ confocal images from Georgina's and Daisy's datasets\Cell count data\Other MO images for dendrite tracing and cilia plotting\Daisy\Day 12 23.03.21\Locust_1M_12_Mullersorgan.oif.files	2	1	3.43
R:\Locust\ac932\Muller's organ confocal images from Georgina's and Daisy's datasets\Cell count data\Other MO images for dendrite tracing and cilia plotting\Daisy\Day 12 23.03.21\Locust_1M_12_Mullersorgan.oif.files	2	2	1.78
R:\Locust\ac932\Muller's organ confocal images from Georgina's and Daisy's datasets\Cell count data\Other MO images for dendrite tracing and cilia plotting\Daisy\Day 12 23.03.21\Locust_1M_12_Mullersorgan.oif.files	2	3	4.7
R:\Locust\ac932\Muller's organ confocal images from Georgina's and Daisy's datasets\Cell count data\Other MO images for dendrite tracing and cilia plotting\Daisy\Day 12 23.03.21\Locust_1M_12_Mullersorgan.oif.files	2	4	9.39
R:\Locust\ac932\Muller's organ confocal images from Georgina's and Daisy's datasets\Cell count data\Other MO images for dendrite tracing and cilia plotting\Daisy\Day 12 23.03.21\Locust_1M_12_Mullersorgan.oif.files	2	5	10.84
R:\Locust\ac932\Muller's organ confocal images from Georgina's and Daisy's datasets\Cell count data\Other MO images for dendrite tracing and cilia plotting\Daisy\Day 12 23.03.21\Locust_1M_12_Mullersorgan.oif.files	2	6	8.53
R:\Locust\ac932\Muller's organ confocal images from Georgina's and Daisy's datasets\Cell count data\Other MO images for dendrite tracing and cilia plotting\Daisy\Day 12 23.03.21\Locust_1F_Deaf_Mullersorgan.oif.files	3	1	14.6
R:\Locust\ac932\Muller's organ confocal images from Georgina's and Daisy's datasets\Cell count data\Other MO images for dendrite tracing and cilia plotting\Daisy\Day 12 23.03.21\Locust_1F_Deaf_Mullersorgan.oif.files	3	2	11.2
R:\Locust\ac932\Muller's organ confocal images from Georgina's and Daisy's datasets\Cell count data\Other MO images for dendrite tracing and cilia plotting\Daisy\Day 12 23.03.21\Locust_8F_12_Mullersorgan.oif.files	4	1	11.77
R:\Locust\ac932\Muller's organ confocal images from Georgina's and Daisy's datasets\Cell count data\Other MO images for dendrite tracing and cilia plotting\Daisy\Day 12 23.03.21\Locust_8F_12_Mullersorgan.oif.files	4	2	14.71
R:\Locust\ac932\Muller's organ confocal images from Georgina's and Daisy's datasets\Cell count data\Other MO images for dendrite tracing and cilia plotting\Daisy\Day 12 23.03.21\Locust_8F_12_Mullersorgan.oif.files	4	3	11.25
R:\Locust\ac932\Muller's organ confocal images from Georgina's and Daisy's datasets\Cell count data\Other MO images for dendrite tracing and cilia plotting\Daisy\Day 12 23.03.21\Locust_8F_12_Mullersorgan.oif.files	4	4	10.75	Example Fig. 1d
R:\Locust\ac932\Muller's organ confocal images from Georgina's and Daisy's datasets\Cell count data\Other MO images for dendrite tracing and cilia plotting\Daisy\Day 12 23.03.21\Locust_8F_12_Mullersorgan.oif.files	4	5	16.03
R:\Locust\ac932\Muller's organ confocal images from Georgina's and Daisy's datasets\Cell count data\Other MO images for dendrite tracing and cilia plotting\Daisy\Day 12 23.03.21\Locust_9F_12_Mullersorgan.oif.files	5	1	9.67
R:\Locust\ac932\Muller's organ confocal images from Georgina's and Daisy's datasets\Cell count data\Other MO images for dendrite tracing and cilia plotting\Daisy\Day 12 23.03.21\Locust_12F_12_Mullersorgan.oif.files	6	1	23.46
R:\Locust\ac932\Muller's organ confocal images from Georgina's and Daisy's datasets\Cell count data\Other MO images for dendrite tracing and cilia plotting\Daisy\Day 12 11.02.21\Locust_6F_Deafened_Nerve.oif.files	7	1	8.56
R:\Locust\ac932\Muller's organ confocal images from Georgina's and Daisy's datasets\Cell count data\Other MO images for dendrite tracing and cilia plotting\Daisy\Day 12 11.02.21\Locust_6F_Deafened_Nerve.oif.files	7	2	13.2
R:\Locust\ac932\Muller's organ confocal images from Georgina's and Daisy's datasets\Cell count data\Other MO images for dendrite tracing and cilia plotting\Daisy\Day 12 11.02.21\Locust_6F_Deafened_Nerve.oif.files	7	3	8.29
R:\Locust\ac932\Muller's organ confocal images from Georgina's and Daisy's datasets\Cell count data\Other MO images for dendrite tracing and cilia plotting\Daisy\Day 12 11.02.21\Locust_6F_Deafened_Nerve.oif.files	7	4	11.6
R:\Locust\ac932\Muller's organ confocal images from Georgina's and Daisy's datasets\Cell count data\Other MO images for dendrite tracing and cilia plotting\Daisy\Day 12 11.02.21\Locust_6F_Deafened_Nerve.oif.files	7	5	9.73
R:\Locust\ac932\Muller's organ confocal images from Georgina's and Daisy's datasets\Cell count data\Other MO images for dendrite tracing and cilia plotting\Daisy\Day 6 blinded 26.01.21\Locust_2F_Mullersorgan.oif.files	8	1	15.22
R:\Locust\ac932\Muller's organ confocal images from Georgina's and Daisy's datasets\Cell count data\Other MO images for dendrite tracing and cilia plotting\Daisy\Day 6 blinded 26.01.21\Locust_2F_Mullersorgan.oif.files	8	2	12.83
R:\Locust\ac932\Muller's organ confocal images from Georgina's and Daisy's datasets\Cell count data\Other MO images for dendrite tracing and cilia plotting\Daisy\Day 6 blinded 02.03.21\Locust_1F_Mullersorgan.oif.files	9	1	9.78
R:\Locust\ac932\Muller's organ confocal images from Georgina's and Daisy's datasets\Cell count data\Other MO images for dendrite tracing and cilia plotting\Daisy\Day 6 blinded 02.03.21\Locust_1F_Mullersorgan.oif.files	9	2	15.75
R:\Locust\ac932\Muller's organ confocal images from Georgina's and Daisy's datasets\Cell count data\Other MO images for dendrite tracing and cilia plotting\Daisy\Day 6 blinded 02.03.21\Locust_5F_Mullersorgan.oif.files	10	1	12.19
R:\Locust\ac932\Muller's organ confocal images from Georgina's and Daisy's datasets\Cell count data\Other MO images for dendrite tracing and cilia plotting\Daisy\Day 6 blinded 02.03.21\Locust_12M_Mullersorgan.oif.files	11	1	11.37
R:\Locust\ac932\Muller's organ confocal images from Georgina's and Daisy's datasets\Cell count data\Other MO images for dendrite tracing and cilia plotting\Daisy\Day 0 blinded 28.01.21\Locust_8_Mullersorgan.oif.files	12	1	8.12
R:\Locust\ac932\Muller's organ confocal images from Georgina's and Daisy's datasets\Cell count data\Other MO images for dendrite tracing and cilia plotting\Daisy\Day 0 blinded 28.01.21\Loust_9_Mullersorgan.oif.files	13	1	10.86
R:\Locust\ac932\Muller's organ confocal images from Georgina's and Daisy's datasets\Cell count data\Other MO images for dendrite tracing and cilia plotting\Daisy\Day 0 blinded 28.01.21\Loust_9_Mullersorgan.oif.files	13	2	12.01
R:\Locust\ac932\Muller's organ confocal images from Georgina's and Daisy's datasets\Cell count data\Other MO images for dendrite tracing and cilia plotting\Daisy\Day 0 01.04.21\Locust_2M_0_Mullersorgan.oif.files	14	1	14.3
R:\Locust\ac932\Muller's organ confocal images from Georgina's and Daisy's datasets\Cell count data\Other MO images for dendrite tracing and cilia plotting\Daisy\Day 0 01.04.21\Locust_2M_0_Mullersorgan.oif.files	14	2	12.48
R:\Locust\ac932\Muller's organ confocal images from Georgina's and Daisy's datasets\Cell count data\Other MO images for dendrite tracing and cilia plotting\Daisy\Day 0 01.04.21\Locust_2M_0_Mullersorgan.oif.files	14	3	10.83
R:\Locust\ac932\Muller's organ confocal images from Georgina's and Daisy's datasets\Cell count data\Other MO images for dendrite tracing and cilia plotting\Daisy\Day 18 blinded 04.01.21\Locust_6M_Mullersorgan.oif.files	15	1	8.59
R:\Locust\ac932\Muller's organ confocal images from Georgina's and Daisy's datasets\Cell count data\Other MO images for dendrite tracing and cilia plotting\Daisy\Day 18 blinded 25.02.21\Locust_4F_16.02_Mullersorgan.oif.files	16	1	14.85
R:\Locust\ac932\Muller's organ confocal images from Georgina's and Daisy's datasets\Cell count data\Other MO images for dendrite tracing and cilia plotting\Daisy\Day 18 blinded 25.02.21\Locust_7M_09.02_Mullersorgan.oif.files	17	1	15.68
R:\Locust\ac932\Muller's organ confocal images from Georgina's and Daisy's datasets\Cell count data\Other MO images for dendrite tracing and cilia plotting\Daisy\Day 18 blinded 25.02.21\Locust_7M_09.02_Mullersorgan.oif.files	17	2	9.75
R:\Locust\ac932\Muller's organ confocal images from Georgina's and Daisy's datasets\Cell count data\Other MO images for dendrite tracing and cilia plotting\Daisy\Day 18 blinded 25.02.21\Locust_7M_09.02_Mullersorgan.oif.files	17	3	15.43
R:\Locust\ac932\Muller's organ confocal images from Georgina's and Daisy's datasets\Cell count data\Other MO images for dendrite tracing and cilia plotting\Daisy\Day 18 blinded 25.02.21\Locust_7M_09.02_Mullersorgan.oif.files	17	4	14.3
R:\Locust\ac932\Muller's organ confocal images from Georgina's and Daisy's datasets\Cell count data\Other MO images for dendrite tracing and cilia plotting\Daisy\Day 18 blinded 25.02.21\Locust_9F_16.02_Mullersorgan.oif.files	18	1	12.12
R:\Locust\ac932\Muller's organ confocal images from Georgina's and Daisy's datasets\Cell count data\Other MO images for dendrite tracing and cilia plotting\Daisy\Day 18 blinded 25.02.21\Locust_9F_16.02_Mullersorgan.oif.files	18	2	10.97
R:\Locust\ac932\Muller's organ confocal images from Georgina's and Daisy's datasets\Cell count data\Other MO images for dendrite tracing and cilia plotting\Daisy\Day 24 01.04.21\Locust_1F_Control_Mullersorgan.oif.files	19	1	10.03
R:\Locust\ac932\Muller's organ confocal images from Georgina's and Daisy's datasets\Cell count data\Other MO images for dendrite tracing and cilia plotting\Daisy\Day 24 01.04.21\Locust_1F_Control_Mullersorgan.oif.files	19	2	11.16
R:\Locust\ac932\Muller's organ confocal images from Georgina's and Daisy's datasets\Cell count data\Other MO images for dendrite tracing and cilia plotting\Daisy\Day 24 01.04.21\Locust_1F_Control_Mullersorgan.oif.files	19	3	9.74
R:\Locust\ac932\Muller's organ confocal images from Georgina's and Daisy's datasets\Cell count data\Other MO images for dendrite tracing and cilia plotting\Daisy\Day 24 01.04.21\Locust_1F_Control_Mullersorgan.oif.files	19	4	7.6
	Near (Locust)	nCell	11.1439	Mean
	19	46	3.70725	SD

### Sheet: Fig e
	Amplitude (dB re 1nm)								Standard deviation
		Relative distance from the ganglion to styliform body								Relative distance from the ganglion to styliform body
	Freq Bin Centre (kHz)	0	0.2	0.4	0.6	0.8	1		Freq Bin Centre (kHz)	0	0.2	0.4	0.6	0.8	1
	1	1.09208	0.990064	1.26043	-0.018319	-0.872921	-1.93304		1	0.318969	0.49821	0.679265	0.509079	0.844281	1.34789
	1.57825	2.40517	1.76083	1.01873	-0.0138214	-1.48553	-1.51672		1.57825	2.04868	1.63694	1.39885	0.547081	1.47682	2.70094
	2.28225	-0.00718173	-0.238818	-0.402931	0.0562279	0.288756	0.12951		2.28225	3.28017	2.2924	0.826528	0.967284	1.31273	1.83108
	2.93725	0.594512	0.500368	-0.0144551	-0.256076	-0.0622052	-0.0575775		2.93725	0.710056	0.773385	0.285645	0.489366	0.853792	0.74103
	3.60125	0.527411	0.21902	-0.0247355	-0.2825	-0.179324	0.203281		3.60125	2.20419	0.964267	0.720205	1.42738	1.00498	1.42851
	4.2545	-1.35564	-1.26438	-0.891781	0.058351	1.08632	1.26962		4.2545	3.56056	2.6559	1.90575	1.06996	1.96412	3.90951
	4.9705	-0.774442	-0.380744	0.140095	0.548767	0.28307	0.52743		4.9705	1.94926	1.95919	1.62826	1.86169	1.1584	3.58112

### Sheet: Fig f
	Phase (cycle)								Standard deviation
		Relative distance from the ganglion to styliform body								Relative distance from the ganglion to styliform body
	Freq Bin Centre (kHz)	0	0.2	0.4	0.6	0.8	1		Freq Bin Centre (kHz)	0	0.2	0.4	0.6	0.8	1
	1	-0.0112435	-0.00109957	0.00036414	-0.00354166	-0.00287767	0.00857504		1	0.0141965	0.00436959	0.0113684	0.00221562	0.00345288	0.0163585
	1.57825	-0.0517978	-0.0390458	-0.0344502	-0.0040601	0.0306104	0.0493469		1.57825	0.0692109	0.0580523	0.0246613	0.021362	0.0365494	0.0384706
	2.28225	0.00581236	0.015718	-0.00493424	0.000498654	0.0171287	-0.0323665		2.28225	0.0783653	0.0849706	0.045465	0.0343086	0.027045	0.147011
	2.93725	-0.0637679	0.0134167	-0.0577346	0.0516696	0.0221862	-0.0143677		2.93725	0.126977	0.138274	0.117598	0.0478342	0.0554753	0.157658
	3.60125	0.0336914	0.00145895	-0.00158243	-0.00394785	0.00743027	-0.00920918		3.60125	0.0981924	0.0562204	0.0464205	0.0290114	0.0533885	0.0925348
	4.2545	-0.0301627	-0.0146894	-0.019884	-0.0167997	0.0264978	0.0501178		4.2545	0.118007	0.0884872	0.0585678	0.0603953	0.0725447	0.204863
	4.9705	0.0493186	-0.0409696	-0.0265589	0.0252047	0.0110869	0.0277354		4.9705	0.215755	0.0865412	0.071048	0.0457595	0.0664966	0.0621379

### Sheet: Fig g
	Amplitude (dB re 1 nm)								Standard deviation
		Relative distance from the ganglion to styliform body								Relative distance from the ganglion to styliform body
	Freq Bin Centre (kHz)	0	0.2	0.4	0.6	0.8	1		Freq Bin Centre (kHz)	0	0.2	0.4	0.6	0.8	1
	1.02	1.24924	0.901303	0.564014	-0.0379203	-0.55313	-1.05454		1.02	1.46131	1.15591	0.829547	0.396511	0.730317	1.50106
	1.288	1.23879	0.811204	0.399512	-0.23315	-0.479493	-0.731566		1.288	0.842565	0.683859	0.553484	0.464654	0.527188	0.807522
	1.641	0.0730321	-0.0426599	0.0296554	0.0129234	0.0220774	-0.0803996		1.641	1.04063	0.921799	0.493714	0.342463	0.468628	0.728106
	1.933	0.0825686	0.0349142	-0.131226	-0.0530157	0.0153924	0.015852		1.933	1.17756	0.808214	0.958199	0.587547	0.614149	0.79382
	2.29101	0.293791	0.206215	-0.145826	-0.237523	-0.0233248	0.0020175		2.29101	2.59515	1.72077	1.10442	1.35722	1.12252	1.60391
	2.61401	-1.0817	-0.902013	-0.250466	0.512973	0.413125	0.329878		2.61401	2.26073	1.96759	1.26303	0.976111	1.37008	1.82969
	2.87101	-1.28513	-0.90587	-0.45486	0.483145	0.555931	0.488128		2.87101	2.17375	1.78068	1.65574	0.769007	1.37631	1.76244
	3.24801	-0.467114	-0.726669	-0.277375	0.359953	0.287306	0.170914		3.24801	1.39139	1.5914	1.11224	0.442069	0.790398	1.43428
	3.51001	-1.00158	-0.874391	-0.507027	0.18817	0.449718	0.285093		3.51001	1.82086	1.49003	1.15023	0.727592	0.741492	1.51675
	3.87201	-0.388436	-0.675039	-0.153302	0.0457526	0.225442	0.268942		3.87201	1.98788	1.60669	1.02336	1.07153	1.00631	1.383

### Sheet: Fig h
	Phase (cycle)								Standard deviation
		Relative distance from the ganglion to styliform body								Relative distance from the ganglion to styliform body
	Freq Bin Centre (kHz)	0	0.2	0.4	0.6	0.8	1		Freq Bin Centre (kHz)	0	0.2	0.4	0.6	0.8	1
	1.02	-0.0147669	-0.0114493	-0.0100526	0.00633201	0.00352937	0.0126863		1.02	0.0359585	0.0416632	0.05777	0.0151601	0.0229322	0.0605918
	1.288	0.0435836	0.030306	0.0326116	-0.00353328	-0.0246194	-0.0384662		1.288	0.242749	0.201677	0.190541	0.0700295	0.161673	0.174237
	1.641	-0.0347073	-0.0259827	-0.0154936	0.0039522	0.0167251	0.0264612		1.641	0.0445439	0.0349562	0.0246504	0.0133607	0.0244572	0.036873
	1.933	0.00379252	-0.00225119	-0.00961228	-0.00940787	0.00108948	0.0187347		1.933	0.152625	0.108041	0.064246	0.0502181	0.0603283	0.0846833
	2.29101	-0.00991553	-0.0195564	-0.0241194	-0.000496927	0.0133243	0.0266023		2.29101	0.140541	0.0790025	0.0593208	0.0403673	0.0506256	0.0646567
	2.61401	-0.00995839	-0.0194761	-0.0108619	0.00361485	0.0104495	0.0119738		2.61401	0.11626	0.0638751	0.0536678	0.0330029	0.0399777	0.0566409
	2.87101	-0.022677	-0.0168533	-0.00627618	0.0135449	0.00868479	0.00226014		2.87101	0.0793262	0.0656555	0.0539829	0.0461957	0.0628236	0.11041
	3.24801	-0.0488039	-0.0501915	-0.0257971	-0.00253216	0.0308156	0.0506967		3.24801	0.0774115	0.0681072	0.0539908	0.0284986	0.0431523	0.0727879
	3.51001	-0.0205249	-0.00683923	0.00746414	-0.00592572	0.00454596	0.00459733		3.51001	0.128503	0.127947	0.0895992	0.0444268	0.084987	0.117627
	3.87201	0.0418136	0.0181689	0.002355	0.00822622	-0.041542	-0.0197728		3.87201	0.201676	0.144874	0.140377	0.093904	0.112625	0.138008
